# Epigenetic regulation underlying *Plasmodium berghei* gene expression during its developmental transition from host to vector

**DOI:** 10.1101/646430

**Authors:** Kathrin Witmer, Sabine AK Fraschka, Dina Vlachou, Richárd Bártfai, George K Christophides

## Abstract

Epigenetic regulation of gene expression is an important attribute in the survival and adaptation of the malaria parasite *Plasmodium* in its human host. Our understanding of epigenetic regulation of gene expression in *Plasmodium* developmental stages beyond asexual replication in the mammalian host is sparse. We used chromatin immune-precipitation (ChIP) and RNA sequencing to create an epigenetic and transcriptomic map of the murine parasite *Plasmodium berghei* development from asexual blood stages to male and female gametocytes, and finally, to ookinetes. We show that heterochromatin 1 (HP1) almost exclusively associates with variantly expressed gene families at subtelomeric regions and remains stable across stages and various parasite lines. Variant expression based on heterochromatic silencing is observed only in very few genes. In contrast, the active histone mark histone 3 Lysine 9 acetylation (H3K9ac) is found between heterochromatin boundaries and occurs as a sharp peak around the start codon for ribosomal protein genes. H3K9ac occupancy positively correlates with gene transcripts in asexual blood stages, male gametocytes and ookinetes. Interestingly, H3K9ac occupancy does not correlate with transcript abundance in female gametocytes. Finally, we identify novel DNA motifs upstream of ookinete-specific genes thought to be involved in transcriptional activation upon fertilization.
