## Supplementary Table 1 for "Epigenetic regulation underlying *Plasmodium berghei* gene expression during its developmental transition from host to vector"

### Sheet: Sheet1
		log2 PbHP1/input					mean FPKM
UNIQID	NAME	Asexual	female G	male G	ookinete		Asexual	female G	male G	ookinete
PBANKA_0200500	PIR protein%2C pseudogene	6.3e-05	2.741	1.463	0.3995		3.99	0.21	2.31	0.14
PBANKA_0200600	fam-a protein	0.1084	3.923	1.816	0.8427		33.51	32.91	4.08	10.85
PBANKA_0200650	fam-a protein	1.808	4.42	2.175	1.395		0.9	0.39	0.35	0.61
PBANKA_0200670	PIR protein%2C pseudogene	2.338	4.688	2.573	1.652		0	0.02	0.07	0.02
PBANKA_0200700	fam-b protein	2.209	4.374	2.005	1.405		19.8	2.49	9.65	0.37
PBANKA_0200751	PIR protein%2C pseudogene	2.212	4.443	2.175	1.309		0.14	0.13	0.14	0
PBANKA_0201100	PIR protein%2C pseudogene	2.384	4.42	2.297	1.669		0.63	0.07	2.25	0.09
PBANKA_0201200	fam-a protein%2C pseudogene	1.527	3.061	1.521	0.6883		0.44	0.41	0.13	0.25
PBANKA_0201360	PIR protein%2C pseudogene	0.8917	1.521	0.6756	0.4441		2.17	0.09	0.78	0.03
PBANKA_0201400	fam-a protein%2C pseudogene	0.4741	1.58	0.1298	0.2812		2.12	0.12	1	0.42
PBANKA_0215700	PIR protein	1.972	4.215	2.142	0.9893		2.65	0.62	1.47	0.18
PBANKA_0215800	fam-b protein	0.5559	3.914	1.83	0.656		31.11	1	4.23	0.41
PBANKA_0215900	PIR protein%2C pseudogene	2.276	3.435	2.036	0.6279		0.41	0.09	0.03	0
PBANKA_0216000	PIR protein	2.193	1.979	0.6048	0.3585		0.64	6.3	2.76	5.91
PBANKA_0216041	tryptophan-rich protein%2C pseudogene	2.262	4.379	2.649	1.232		0.64	0.05	0.15	0
PBANKA_0216061	PIR protein	1.858	3.942	1.909	1.106		2.29	0.2	0.32	0
PBANKA_0216721	Plasmodium exported protein%2C unknown function	3.695	-0.9936	-1.216	0		0.11	0.09	0.06	0
PBANKA_0216761	reticulocyte binding protein%2C putative	0.04269	0.7798	0.4086	0.352		14.95	0.45	2.59	0.1
PBANKA_0216781	fam-a protein	0.1285	0.941	0.2786	0.2597		35.99	2.52	3.98	0.41
PBANKA_0216801	reticulocyte binding protein%2C putative	0.1425	3.186	1.649	0.5645		9.75	0.31	1.44	0.19
PBANKA_0300100	PIR protein	0.3536	4.107	2.08	0.9309		136.1	8.3	2.63	3.31
PBANKA_0300200	PIR protein	1.701	4.411	2.317	1.019		28.28	0.15	0.4	0.08
PBANKA_0300300	PIR protein	2.651	4.668	2.62	1.793		6.52	4	14.84	0.06
PBANKA_0300400	PIR protein%2C pseudogene	2.383	4.645	2.51	1.726		0.94	0	0.91	0.02
PBANKA_0300500	PIR protein%2C pseudogene	2.097	4.435	2.336	1.587		9.44	0.15	2.06	0.08
PBANKA_0300600	Plasmodium exported protein%2C unknown function	0.3356	0.6826	0.6345	0.528		1173.13	123.48	355.06	39.4
PBANKA_0316821	fam-a protein%2C pseudogene	-0.1188	0.5781	-0.1279	0.3293		4.59	1.65	0.34	3.23
PBANKA_0316841	fam-b protein	0.2986	1.266	0.3898	0.2932		53.23	5.65	9.24	2.83
PBANKA_0316861	PIR protein	2.659	4.64	2.548	1.812		8.01	3.59	19.09	0.25
PBANKA_0316900	PIR protein	2.56	4.707	2.63	1.659		1.17	0.7	7.21	0.83
PBANKA_0316921	fam-b protein%2C pseudogene	2.677	4.909	1.973	1.474		0.47	0.06	0.23	0
PBANKA_0316941	PIR protein	1.465	2.86	1.509	0.864		0	0.05	0.17	0
PBANKA_0316961	fam-a protein%2C pseudogene	-0.07044	0.9989	-0.01284	-0.003479		1.16	0	0.02	0.01
PBANKA_0316981	reticulocyte binding protein%2C putative	0.5959	2.945	0.8548	0.4255		1.9	0.11	0.54	0.45
PBANKA_0317001	PIR protein	2.441	4.531	2.323	1.505		2.78	0.27	0.41	0.23
PBANKA_0317021	fam-b protein	2.449	4.602	2.435	1.662		12.55	0.77	3.1	0.51
PBANKA_0317041	PIR protein	2.362	4.275	2.283	1.058		2.15	0.68	0.89	0.06
PBANKA_0317061	fam-a protein	0.9301	0.7048	0.6138	0.3168		43.57	1.22	6.36	7.05
PBANKA_0317081	conserved rodent malaria protein%2C unknown function	0.1602	1.391	-0.1971	0.7287		0.14	0	0	0.15
PBANKA_0317101	PIR protein	2.439	4.64	2.559	1.552		0.54	0.39	0.56	0
PBANKA_0317121	fam-a protein%2C pseudogene	1.084	3.953	1.884	1.321		15.58	0.29	1.07	0.37
PBANKA_0317141	fam-a protein	0.2577	2.902	1.272	0.4009		18.33	29.69	2.16	8.65
PBANKA_0317161	erythrocyte membrane antigen 1	1.134	3.216	1.761	0.7597		65.99	240.49	7.53	13.43
PBANKA_0317181	PIR protein	2.281	4.48	2.554	1.186		6.51	0.23	105.39	0.51
PBANKA_0400100	PIR protein	2.613	4.842	3.08	1.565		1.82	0.45	1.9	0.28
PBANKA_0400200	PIR protein%2C pseudogene	2.756	4.779	2.807	1.746		0.19	0.02	1.13	0.05
PBANKA_0400500	PIR protein	2.013	4.452	2.382	1.196		168.61	1.3	56.39	0.82
PBANKA_0400600	PIR protein	2.761	4.731	2.812	1.247		0.79	0.22	9.99	0.09
PBANKA_0400700	fam-a protein%2C pseudogene	2.543	4.721	2.723	1.512		0.29	0.2	0.42	0.32
PBANKA_0400800	fam-a protein%2C pseudogene	1.862	3.895	2.09	0.9169		0.05	0.02	0.03	0.44
PBANKA_0500700	fam-a protein	1.244	2.77	1.352	0.9498		10.55	1.06	3.73	0.05
PBANKA_0500971	PIR protein	2.435	3.224	1.32	1.093		6.64	0.28	0.37	0.03
PBANKA_0501000	reticulocyte binding protein%2C putative	0.2957	0.7638	0.344	0.1749		0	0	0.01	0
PBANKA_0524841	reticulocyte binding protein%2C putative%2C pseudogene	0.3427	1.622	-0.03839	0.6778		0.8	0.06	0.2	0.1
PBANKA_0600011	PIR protein	1.847	3.351	1.33	1.203		0.17	0.04	0.04	0.02
PBANKA_0600031	PIR protein	1.963	4.22	1.906	1.305		0.53	0.09	3.8	1.43
PBANKA_0600041	PIR protein	2.164	4.424	2.156	1.399		2.91	0.37	2.42	0.33
PBANKA_0600051	PIR protein	2.604	4.532	2.486	1.722		16.44	26.83	99.05	1.47
PBANKA_0600081	PIR protein	2.239	4.116	2.15	1.395		0.64	0.33	2.67	0.06
PBANKA_0600086	PIR protein	2.635	4.829	2.64	1.8		0.48	0.64	20.34	0.92
PBANKA_0600096	PIR protein%2C pseudogene	2.465	4.775	2.307	1.555		0.03	0	0.27	0.02
PBANKA_0600100	PIR protein	2.66	4.766	2.514	1.91		0.74	1.54	16.13	0.39
PBANKA_0600200	PIR protein	2.924	4.767	2.738	1.579		0.52	0.38	9.04	0.11
PBANKA_0600251	PIR protein%2C pseudogene	2.694	4.618	2.527	1.559		1.33	0.37	13.15	0.02
PBANKA_0600300	PIR protein	2.719	4.83	2.619	1.733		36.71	1.29	7.81	0.21
PBANKA_0600351	reticulocyte binding protein%2C putative	1.335	3.358	1.441	0.7935		0.03	0	0.02	0.31
PBANKA_0601200	dynein heavy chain%2C putative	1.568	3.005	1.497	0.5551		0.16	1.46	37.01	0.43
PBANKA_0623600	PIR protein	2.563	4.662	2.658	1.518		1.22	3.79	55.05	0.07
PBANKA_0623651	PIR protein%2C pseudogene	2.2	3.736	2.063	1.207		0	0	0.02	0
PBANKA_0623700	PIR protein	0.418	1.206	0.8788	0.09571		0.14	0	0.04	0
PBANKA_0623751	fam-a protein%2C pseudogene	0.6105	1.845	0.5647	1.452		0	0	0	0
PBANKA_0700011	PIR protein%2C pseudogene	0.9826	2.797	1.323	1.349		0	0	0	0
PBANKA_0700031	PIR protein	2.383	4.746	2.116	1.273		0.06	0.04	0.03	0
PBANKA_0700041	PIR protein	1.472	3.078	1.914	1.457		3.83	0.02	0	0.02
PBANKA_0700051	PIR protein	1.564	3.668	1.571	1.24		0.23	1.15	1.58	0.27
PBANKA_0700061	PIR protein	2.71	4.733	2.652	1.84		0.43	0.34	8.54	0.14
PBANKA_0700071	PIR protein	2.76	4.747	2.672	1.815		1.46	1.2	21.08	0.74
PBANKA_0700081	PIR protein	2.195	3.813	2.092	1.612		0.37	1.33	2.17	1.49
PBANKA_0700100	PIR protein	2.571	4.668	2.52	1.5		1.56	2.5	2.31	0.17
PBANKA_0700200	PIR protein	2.712	4.826	2.598	1.785		0.27	0.75	1.68	0.08
PBANKA_0700300	PIR protein	2.812	4.922	2.861	1.798		0.05	0.04	1.04	0
PBANKA_0700400	fam-b protein	2.685	4.724	2.556	1.676		2.7	0.07	0.2	0.41
PBANKA_0700500	fam-a protein	1.609	4.258	2.103	1.164		1.03	0.13	0.22	0.62
PBANKA_0700521	fam-a protein	0.4027	1.055	0.3438	0.2947		0.04	0	0.02	0
PBANKA_0700541	PIR protein	2.353	4.478	2.181	1.642		7.45	1.98	5.37	1.34
PBANKA_0700561	fam-a protein	0.5567	2.262	0.9775	0.4723		4.55	0.65	0.77	0.79
PBANKA_0722100	PIR protein%2C pseudogene	2.148	4.187	1.961	1.138		0	0.03	0.08	0.29
PBANKA_0722200	PIR protein%2C pseudogene	1.546	3.521	1.725	0.7234		0.59	0.15	0.22	0.04
PBANKA_0722600	fam-b protein	0.4624	3.312	1.424	0.589		282.77	92.8	52.84	19.67
PBANKA_0722700	PIR protein%2C pseudogene	2.414	4.213	2.08	1.234		0.24	0.04	0.11	0.04
PBANKA_0722801	fam-b protein	2.343	3.839	1.928	0.9738		1.47	1.86	18.18	5.15
PBANKA_0722900	PIR protein%2C pseudogene	1.202	2.81	1.244	0.5458		2.97	3.3	6.54	0.21
PBANKA_0722921	PIR protein	0.09688	2	0.6064	0.5416		47.33	3.35	2.57	0.99
PBANKA_0722941	fam-b protein	0.2678	2.977	1.098	0.6283		60.74	7.07	10.77	0.5
PBANKA_0800021	reticulocyte binding protein%2C putative	0.9399	1.715	1.019	0.4523		0.01	0	0.01	0
PBANKA_0800041	fam-a protein%2C pseudogene	0.4946	1.579	0.9392	0.1975		0	0	0	0
PBANKA_0800061	PIR protein	2.404	4.426	2.445	1.324		19.77	0.16	0.27	0.02
PBANKA_0800100	PIR protein	2.513	4.525	2.489	1.203		71.55	5.79	42.09	1.36
PBANKA_0800200	fam-a protein%2C pseudogene	0.9038	1.081	0.6706	0.1083		16.29	0.91	17.37	0.64
PBANKA_0836800	erythrocyte membrane associated protein 1	1.794	2.738	1.506	0.2965		23.73	17.17	19.13	2.35
PBANKA_0836850	PIR protein%2C pseudogene	2.576	4.576	2.606	1.56		0	0	0.32	0.02
PBANKA_0836900	PIR protein	2.625	4.64	2.456	1.761		0.78	0.75	36.37	0.32
PBANKA_0836921	PIR protein	2.72	4.68	2.463	1.579		0.03	0	0.21	0.04
PBANKA_0836941	fam-b protein	2.556	4.873	2.657	1.623		0.79	0.03	0.94	0.96
PBANKA_0836961	PIR protein	2.777	4.749	2.573	1.749		0.03	0.02	0.54	0.02
PBANKA_0836981	PIR protein	2.178	3.928	2.157	1.336		0.26	0.03	0.32	0.18
PBANKA_0837001	PIR protein	2.709	4.74	2.629	1.632		0.41	1.25	0.61	0.35
PBANKA_0837021	PIR protein%2C pseudogene	1.891	3.652	1.71	1.034		0	0.01	0.02	0
PBANKA_0837081	PIR protein	2.797	4.901	2.585	1.768		0.15	0	0.49	0.03
PBANKA_0837101	PIR protein	2.941	4.989	2.893	1.979		0.14	0.23	0.41	0.61
PBANKA_0837121	PIR protein	2.712	4.864	2.824	1.66		0.32	0.1	0.35	0.54
PBANKA_0837141	PIR protein	2.825	5.003	2.861	1.986		19.97	1.11	2.27	0.99
PBANKA_0837201	fam-a protein	0	1.721	-0.1872	1.925		0.01	0.01	0.02	0
PBANKA_0934600	conserved Plasmodium protein%2C unknown function	-0.05494	0.5666	0.1263	0.1681		0.11	0.78	7.43	1.15
PBANKA_0943700	fam-b protein	2.219	2.552	2.348	0.3038		0.26	15.73	0.91	0.41
PBANKA_0943800	PIR protein%2C pseudogene	2.636	4.596	2.685	1.14		0.19	0.08	0.23	0.24
PBANKA_0943900	PIR protein	2.221	4.437	2.239	1.192		0.83	0.22	2.62	1.72
PBANKA_0944000	PIR protein	2.692	4.745	2.644	1.549		1.53	0.91	2.07	0.02
PBANKA_0944041	reticulocyte binding protein%2C putative	1.615	3.283	1.762	1.023		0.55	0.04	0.52	0.31
PBANKA_0944061	PIR protein	2.597	4.756	2.749	1.825		2.61	4.69	2.76	0.23
PBANKA_0944081	PIR protein	2.612	4.792	2.74	1.809		2.52	0.9	2.79	0.11
PBANKA_0944101	PIR protein	2.539	4.843	2.799	1.776		3.21	1.03	1.39	0.19
PBANKA_0944121	PIR protein%2C pseudogene	1.443	2.54	1.086	0.9143		0	0	0	0
PBANKA_1000011	reticulocyte binding protein%2C putative	0.1687	3.323	1.666	1.001		4.68	0.23	0.85	0.87
PBANKA_1000100	reticulocyte binding protein%2C putative%2C pseudogene	0.5282	1.866	0.9067	0.4998		0.73	0.03	0.09	0.03
PBANKA_1040151	fam-a protein%2C pseudogene	1.162	2.172	1.089	0.3796		0.1	0.27	0.08	0.83
PBANKA_1040200	PIR protein	2.597	4.644	2.554	1.537		2.8	1.16	1.97	0.42
PBANKA_1040300	fam-b protein	2.697	4.678	2.48	1.425		0.07	0.34	1.19	0.29
PBANKA_1040400	PIR protein	2.798	4.916	2.763	1.655		1.08	0.93	1.39	0.18
PBANKA_1040500	PIR protein%2C pseudogene	2.814	4.791	2.658	1.348		0.06	0.02	4.76	0.14
PBANKA_1040521	fam-b protein	2.64	4.623	2.626	1.343		0.17	0.86	1.47	1.39
PBANKA_1040541	PIR protein	2.816	4.779	2.654	1.626		0.73	0.75	26.4	0.34
PBANKA_1040561	PIR protein	1.93	3.041	1.57	0.9412		1.16	0.14	0.27	0.05
PBANKA_1040581	PIR protein	1.626	3.787	1.705	1.241		2.36	0.08	0.51	0.06
PBANKA_1040621	fam-b protein	1.164	5.913	-1.173	0		0.05	0.03	0.13	0
PBANKA_1100011	PIR protein%2C pseudogene	0.03969	0.7333	0.1391	0.3117		0	0	0	0
PBANKA_1100041	PIR protein%2C pseudogene	0.2173	0.9192	-1.171	0.665		0	0	0	0
PBANKA_1100051	PIR protein%2C pseudogene	0.9538	1.685	1.267	0.2806		0	0	0	0
PBANKA_1100061	PIR protein%2C pseudogene	0.3555	0.6303	1.065	2.083		0	0	0	0
PBANKA_1100071	PIR protein%2C pseudogene	0.7632	2.044	0.5948	-0.3308		0	0	0	0
PBANKA_1100300	PIR protein%2C pseudogene	2.986	5.041	3.061	1.561		0	0.02	0.02	0.02
PBANKA_1100351	PIR protein	2.739	4.849	2.574	1.716		0.34	0.11	2.31	0.08
PBANKA_1100400	PIR protein	2.687	4.751	2.643	1.732		0.21	0.05	1.68	0.04
PBANKA_1100441	fam-b protein	2.582	4.713	2.567	1.453		0.6	1.12	1.2	1
PBANKA_1100461	PIR protein	2.711	4.735	2.689	1.393		0.09	0.03	1.58	0.09
PBANKA_1100500	fam-b protein	2.654	4.635	2.742	1.616		0.11	0	0.29	0.41
PBANKA_1100600	PIR protein%2C pseudogene	2.597	4.699	2.668	1.577		0.1	0.1	0.13	0
PBANKA_1100700	fam-a protein	2.499	4.678	2.394	1.477		0.24	2.12	0.89	15.33
PBANKA_1100750	fam-a protein	2.512	4.669	2.48	1.545		0	0	0	0.18
PBANKA_1100781	PIR protein	2.533	4.696	2.617	1.551		2.23	0.33	1.62	0.07
PBANKA_1100821	fam-a protein%2C pseudogene	2.382	4.367	2.399	1.272		0	0.21	0.29	0.49
PBANKA_1100850	PIR protein%2C pseudogene	1.367	2.306	1.205	0.4739		1.52	0.09	0.15	0.25
PBANKA_1146200	Plasmodium exported protein%2C unknown function	0.2186	2.526	0.8297	0.8176		41.34	1.09	100.44	0.73
PBANKA_1146241	PIR protein%2C pseudogene	2.519	4.369	2.49	1.28		1.81	0.32	1.45	0.02
PBANKA_1146261	PIR protein	1.898	3.802	2.136	1.341		53.58	0.74	7.3	0.59
PBANKA_1146400	PIR protein%2C pseudogene	2.609	4.324	2.849	1.382		1.62	0.04	0.02	0.06
PBANKA_1146600	fam-b protein	2.674	1.678	-0.6227	1.443		3.67	0.05	0	1.43
PBANKA_1146700	PIR protein	2.621	5.234	0.8698	1.82		9.55	0.11	0.03	0.79
PBANKA_1146721	PIR protein	2.453	4.849	2.542	1.181		1.82	0.48	0.16	0.11
PBANKA_1146761	PIR protein	0.04995	2.237	0.9494	0.8747		317.71	0.68	0.06	1.48
PBANKA_1200011	fam-a protein%2C pseudogene	2.745	4.753	2.34	-0.5579		0	0	0	0
PBANKA_1200021	PIR protein	1.955	1.607	1.265	1.955		0	0	0	0
PBANKA_1200031	PIR protein	1.203	2.1	1.332	0.9107		0	0.09	0.07	0.02
PBANKA_1200051	fam-a protein%2C pseudogene	2.169	4.098	1.967	1.554		0	0.02	0	0.03
PBANKA_1200061	PIR protein	0.7019	1.913	0.8349	0.5827		0.05	0	0	0
PBANKA_1200091	fam-a protein	2.434	4.185	1.988	1.666		0.01	0	0.03	0.01
PBANKA_1200096	fam-b protein	2.187	3.625	1.949	1.331		23.99	7.92	12.27	6.17
PBANKA_1200300	PIR protein	2.347	3.976	2.114	1.237		0.56	0	0.68	0.04
PBANKA_1200400	PIR protein	2.512	4.512	2.517	1.802		7.77	14.55	116.84	2.7
PBANKA_1200500	PIR protein%2C pseudogene	2.514	4.478	2.346	1.527		0.03	0	0.04	0.02
PBANKA_1218100	oocyst capsule protein	0.09607	0.3518	0.2173	0.1383		6.3	8.1	1.28	1822.57
PBANKA_1246300	PIR protein	2.675	4.615	2.574	1.615		5.43	1.55	20.97	0.34
PBANKA_1246400	PIR protein	2.817	4.783	2.595	1.667		3.38	9.14	66.59	1.09
PBANKA_1246500	PIR protein	2.742	4.513	2.533	1.511		0.58	1.24	2.36	4.14
PBANKA_1246600	cleft-like protein 1	2.62	4.552	2.371	1.303		3.23	21.25	35.58	13.02
PBANKA_1246700	PIR protein	2.731	4.746	2.665	1.804		0.84	2.22	15.85	0.51
PBANKA_1246800	PIR protein	2.782	4.769	2.835	1.619		0.32	1.25	6.23	0.56
PBANKA_1246961	fam-b protein	6.008	4.73	0.8229	4.798		0	0	0	0
PBANKA_1246981	PIR protein%2C pseudogene	2.583	2.892	-1.915	-2.584		0	0	0.03	0.04
PBANKA_1300021	PIR protein	2.698	4.669	2.638	1.302		0	0	0.06	0
PBANKA_1300031	fam-b protein	2.653	4.599	2.422	1.673		6.56	1.51	1.66	0.85
PBANKA_1300041	fam-b protein	2.08	3.878	2.144	1.78		0	0.03	0	0.03
PBANKA_1300071	PIR protein%2C pseudogene	1.334	1.875	1.194	0.9071		0.15	0	0	0
PBANKA_1300081	PIR protein%2C pseudogene	2.765	0.2787	-0.5602	2.943		0.23	0.09	0.12	0.04
PBANKA_1300091	PIR protein	2.68	4.76	2.641	1.65		1.79	1.44	5.73	0.06
PBANKA_1300096	fam-b protein	2.566	4.661	2.539	1.235		1.71	2.8	15.28	3.03
PBANKA_1300100	PIR protein	2.517	4.561	2.504	1.237		0.49	0.15	36.33	0.24
PBANKA_1300200	PIR protein	2.404	3.987	2.235	1.093		43.86	26.8	11.81	1.13
PBANKA_1300500	tubulin epsilon chain%2C putative	0.7665	0.6585	0.7333	0.33		2.34	49.54	353.14	3.45
PBANKA_1365550	PIR protein%2C pseudogene	0.3667	2.137	0.8419	0.2552		5.77	2.61	10.1	0.09
PBANKA_1365700	PIR protein	2.445	4.608	2.422	1.569		2.32	4.04	38.5	0.89
PBANKA_1400011	PIR protein%2C pseudogene	3.978	3.831	-0.7508	-2.188		0.08	0	0.05	0
PBANKA_1400031	tryptophan-rich antigen%2C putative%2C pseudogene	0.6433	1.056	0.5956	0.583		0.45	0.09	0.12	0
PBANKA_1400041	fam-b protein	2.616	4.746	2.779	1.253		0	2.4	0.31	0.12
PBANKA_1400051	PIR protein	0.918	2.36	1.159	0.8329		1.5	0.03	0.16	0.11
PBANKA_1400061	PIR protein	1.329	3.072	1.576	0.9087		3.02	0.36	0.48	0.1
PBANKA_1400071	PIR protein	2.294	4.451	2.374	1.693		4.48	3.19	4.27	0.61
PBANKA_1400081	PIR protein	2.646	4.702	2.647	1.443		23.69	12.48	59.54	0.66
PBANKA_1400091	reticulocyte binding protein%2C putative	0.8201	0.6804	-0.2029	-0.1594		0.55	0.47	3.68	1.63
PBANKA_1400100	PIR protein	0.3763	2.91	1.663	0.7364		862.79	13.71	44.71	2.31
PBANKA_1400200	PIR protein	1.842	4.697	2.42	1.339		6.07	1.07	4.69	1.5
PBANKA_1400300	PIR protein	2.59	4.707	2.455	1.458		1.6	2.4	6.02	0.48
PBANKA_1400400	fam-b protein	2.502	3.736	1.48	0.8159		15.74	32.51	34.59	9.88
PBANKA_1400500	PIR protein%2C pseudogene	2.338	3.596	1.576	0.8265		0.26	0.02	0.12	0.06
PBANKA_1465051	Plasmodium exported protein%2C unknown function	2.183	4.1	2.013	1.338		0.27	11.8	2.46	1.98
PBANKA_1465100	Plasmodium exported protein%2C unknown function	2.282	3.838	1.814	0.5399		12.58	12.2	16.9	11.1
PBANKA_1465200	PIR protein	2.791	4.608	2.559	1.476		0.75	9.84	2.92	0.8
PBANKA_1465300	PIR protein%2C pseudogene	2.633	4.604	2.629	1.696		0.66	0.23	0.61	0.27
PBANKA_1465400	fam-b protein	2.769	4.839	2.608	1.631		0.53	0.11	0.73	0.52
PBANKA_1465500	PIR protein	2.808	4.795	2.649	1.769		0.34	1.29	3.11	0.13
PBANKA_1465600	PIR protein	2.655	4.912	2.685	1.572		0.27	0.1	6.38	0.2
PBANKA_1465700	fam-a protein	2.482	4.661	2.718	1.628		0.08	1.24	0.05	4.84
PBANKA_1465800	PIR protein	2.788	4.811	2.649	1.692		0.06	0	0.02	0.04
PBANKA_1465821	PIR protein	1.883	4.306	2.065	1.246		0.05	0.01	0.09	0.12
PBANKA_1465921	PIR protein	2.797	4.755	2.605	1.798		0.11	0.04	0.77	0
PBANKA_1466000	PIR protein	2.721	4.81	2.749	1.62		1.38	0.73	2.47	0.19
PBANKA_1466100	PIR protein	2.69	4.71	2.585	1.719		0.15	0.09	4.45	0.05
PBANKA_1466121	PIR protein	2.831	4.883	2.802	1.909		2.9	1.57	1.78	0.8
PBANKA_1466141	fam-a protein	2.053	3.879	1.749	1.375		0.04	0.01	0.01	0.21
PBANKA_1466201	PIR protein	0.1467	0.5852	0.2634	0.1592		0	0	0	0
PBANKA_1466221	fam-a protein%2C pseudogene	3.483	4.787	0.3805	2.768		0	0	0	0
PBANKA_1466241	fam-b protein	3.469	2.96	1.28	5.861		0	0	0	0
PBANKA_1466261	PIR protein%2C pseudogene	2.781	4.868	2.383	2.452		0	0	0.02	0
