## Supplementary Table 2 for "Epigenetic regulation underlying *Plasmodium berghei* gene expression during its developmental transition from host to vector"

### Sheet: 591 UP in FG
PBANKA_0101100	liver merozoite formation protein
PBANKA_0101500	conserved Plasmodium protein%2C unknown function
PBANKA_0101800	conserved Plasmodium protein%2C unknown function
PBANKA_0102100	dihydroorotate dehydrogenase%2C putative
PBANKA_0102900	transcription factor with AP2 domain(s)%2C putative
PBANKA_0103200	conserved Plasmodium protein%2C unknown function
PBANKA_0104500	conserved Plasmodium protein%2C unknown function
PBANKA_0105100	conserved Plasmodium protein%2C unknown function
PBANKA_0105800	RING zinc finger protein%2C putative
PBANKA_0105900	uroporphyrinogen III decarboxylase
PBANKA_0106300	conserved Plasmodium protein%2C unknown function
PBANKA_0108300	palmitoyltransferase DHHC2
PBANKA_0109300	SNARE associated Golgi protein%2C putative
PBANKA_0109700	SWIB/MDM2 domain-containing protein%2C putative
PBANKA_0109800	conserved Plasmodium protein%2C unknown function
PBANKA_0109900	conserved Plasmodium protein%2C unknown function
PBANKA_0110100	conserved Plasmodium protein%2C unknown function
PBANKA_0110500	leucine-rich repeat protein
PBANKA_0110800	conserved Plasmodium protein%2C unknown function
PBANKA_0111700	apicoplast ribosomal protein L18 precursor%2C putative
PBANKA_0112641	fam-b protein
PBANKA_0200600	fam-a protein
PBANKA_0203600	conserved Plasmodium protein%2C unknown function
PBANKA_0204500	LCCL domain-containing protein
PBANKA_0207500	conserved Plasmodium protein%2C unknown function
PBANKA_0209300	actin-related protein
PBANKA_0210100	vacuolar protein sorting-associated protein VTA1%2C putative
PBANKA_0211700	conserved Plasmodium protein%2C unknown function
PBANKA_0212800	alpha/beta hydrolase%2C putative
PBANKA_0213000	RNA-binding protein%2C putative
PBANKA_0213800	conserved Plasmodium protein%2C unknown function
PBANKA_0214000	dynein heavy chain%2C putative
PBANKA_0214800	heat shock protein%2C putative
PBANKA_0301100	conserved Plasmodium protein%2C unknown function
PBANKA_0301600	conserved Plasmodium protein%2C unknown function
PBANKA_0301700	5'-3' exonuclease%2C putative
PBANKA_0302000	conserved Plasmodium protein%2C unknown function
PBANKA_0302600	3'-5' exonuclease%2C putative
PBANKA_0303500	PH domain-containing protein%2C putative
PBANKA_0306600	conserved Plasmodium protein%2C unknown function
PBANKA_0306900	Sec61-gamma subunit of protein translocation complex%2C putative
PBANKA_0307600	syntaxin%2C putative
PBANKA_0307800	conserved Plasmodium protein%2C unknown function
PBANKA_0310300	protein kinase 7
PBANKA_0310700	conserved Plasmodium protein%2C unknown function
PBANKA_0311400	serine/threonine protein kinase%2C putative
PBANKA_0312600	palmitoyltransferase DHHC11%2C putative
PBANKA_0312700	DEAD/DEAH helicase%2C putative
PBANKA_0313700	conserved Plasmodium membrane protein%2C unknown function
PBANKA_0314800	conserved Plasmodium membrane protein%2C unknown function
PBANKA_0315800	ribosome associated membrane protein RAMP4%2C putative
PBANKA_0317141	fam-a protein
PBANKA_0317161	erythrocyte membrane antigen 1
PBANKA_0400900	conserved Plasmodium protein%2C unknown function
PBANKA_0402500	phosphatidylethanolamine-binding protein%2C putative
PBANKA_0402700	inner membrane complex protein 1e
PBANKA_0407000	conserved Plasmodium protein%2C unknown function
PBANKA_0407200	dual specificity protein phosphatase
PBANKA_0407300	conserved Plasmodium protein%2C unknown function
PBANKA_0408400	phosphoglycerate mutase%2C putative
PBANKA_0409500	conserved Plasmodium protein%2C unknown function
PBANKA_0409700	plasmepsin VI
PBANKA_0413500	conserved Plasmodium protein%2C unknown function
PBANKA_0417000	signal peptidase complex subunit 3%2C putative
PBANKA_0417200	PH domain-containing protein
PBANKA_0417400	GTPase-activating protein%2C putative
PBANKA_0417600	LCCL domain-containing protein
PBANKA_0417700	alpha tubulin 1
PBANKA_0501700	phosphomannomutase%2C putative
PBANKA_0502000	conserved Plasmodium protein%2C unknown function
PBANKA_0502500	serine/threonine protein phosphatase 8
PBANKA_0502650	conserved Plasmodium protein%2C unknown function
PBANKA_0503300	conserved Plasmodium protein%2C unknown function
PBANKA_0503500	zinc finger protein%2C putative
PBANKA_0503800	conserved Plasmodium protein%2C unknown function
PBANKA_0504100	autophagy-related protein 8
PBANKA_0504400	conserved Plasmodium protein%2C unknown function
PBANKA_0505800	deoxyribose-phosphate aldolase%2C putative
PBANKA_0506500	ZIP domain-containing protein
PBANKA_0506600	serine/arginine-rich splicing factor 4%2C putative
PBANKA_0506700	citrate synthase%2C mitochondrial%2C putative
PBANKA_0506800	kelch domain-containing protein%2C putative
PBANKA_0507500	conserved Plasmodium protein%2C unknown function
PBANKA_0508400	RNA-binding protein%2C putative
PBANKA_0510300	conserved Plasmodium protein%2C unknown function
PBANKA_0511700	topoisomerase%2C putative
PBANKA_0512000	palmitoyltransferase DHHC10%2C putative
PBANKA_0514300	conserved Plasmodium protein%2C unknown function
PBANKA_0514800	calmodulin%2C putative
PBANKA_0514900	28 kDa ookinete surface protein
PBANKA_0515000	25 kDa ookinete surface antigen precursor
PBANKA_0515700	conserved Plasmodium protein%2C unknown function
PBANKA_0516000	conserved Plasmodium protein%2C unknown function
PBANKA_0516100	conserved Plasmodium protein%2C unknown function
PBANKA_0516400	conserved Plasmodium protein%2C unknown function
PBANKA_0517600	plasmepsin VII
PBANKA_0517900	conserved Plasmodium protein%2C unknown function
PBANKA_0518000	apicoplast ribosomal protein L27 precursor%2C putative
PBANKA_0518300	conserved Plasmodium protein%2C unknown function
PBANKA_0518500	ADP-ribosylation factor%2C putative
PBANKA_0519600	conserved Plasmodium protein%2C unknown function
PBANKA_0520100	conserved Plasmodium protein%2C unknown function
PBANKA_0522200	conserved Plasmodium protein%2C unknown function
PBANKA_0522300	conserved Plasmodium protein%2C unknown function
PBANKA_0523600	BSD-domain protein%2C putative
PBANKA_0523900	glideosome associated protein with multiple membrane spans 2%2C putative
PBANKA_0600400	fam-a protein
PBANKA_0600800	cytochrome c oxidase assembly protein COX19%2C putative
PBANKA_0602400	major facilitator superfamily domain-containing protein%2C putative
PBANKA_0602800	ubiquitin-conjugating enzyme E2%2C putative
PBANKA_0603300	conserved Plasmodium protein%2C unknown function
PBANKA_0603650	conserved Plasmodium protein%2C unknown function
PBANKA_0605100	Tat binding protein 1(TBP-1)-interacting protein%2C putative
PBANKA_0605800	conserved Plasmodium protein%2C unknown function
PBANKA_0605900	conserved Plasmodium protein%2C unknown function
PBANKA_0606200	blood stage antigen 41-3 precursor%2C putative
PBANKA_0606400	conserved Plasmodium protein%2C unknown function
PBANKA_0606900	amino acid transporter%2C putative
PBANKA_0607000	conserved Plasmodium protein%2C unknown function
PBANKA_0608600	zinc finger protein%2C putative
PBANKA_0609500	kinesin-7%2C putative
PBANKA_0609800	DNA helicase MCM8%2C putative
PBANKA_0611300	conserved Plasmodium protein%2C unknown function
PBANKA_0611900	histidine triad protein%2C putative
PBANKA_0612400	conserved Plasmodium protein%2C unknown function
PBANKA_0612900	conserved Plasmodium protein%2C unknown function
PBANKA_0615300	conserved Plasmodium protein%2C unknown function
PBANKA_0616700	NIMA related kinase 4
PBANKA_0619000	conserved Plasmodium protein%2C unknown function
PBANKA_0620300	conserved Plasmodium protein%2C unknown function
PBANKA_0620400	conserved Plasmodium protein%2C unknown function
PBANKA_0621100	proteasome assembly chaperone 4%2C putative
PBANKA_0622400	kinesin-19%2C putative
PBANKA_0623150	conserved rodent malaria protein%2C unknown function
PBANKA_0623450	fam-a protein%2C pseudogene
PBANKA_0702700	rhomboid protease ROM3
PBANKA_0703000	magnesium transporter%2C putative
PBANKA_0703300	conserved Plasmodium protein%2C unknown function
PBANKA_0703500	conserved Plasmodium protein%2C unknown function
PBANKA_0704400	alpha/beta hydrolase%2C putative
PBANKA_0704700	conserved Plasmodium protein%2C unknown function
PBANKA_0704800	conserved Plasmodium protein%2C unknown function
PBANKA_0704900	conserved Plasmodium protein%2C unknown function
PBANKA_0705600	conserved Plasmodium protein%2C unknown function
PBANKA_0705900	lipase maturation factor%2C putative
PBANKA_0706700	dicarboxylate/tricarboxylate carrier%2C putative
PBANKA_0707100	inner membrane complex protein 1i
PBANKA_0709000	protein transport protein SEC61 subunit beta%2C putative
PBANKA_0710600	phosphatidylglycerophosphate synthase%2C putative
PBANKA_0712200	BEM46-like protein%2C putative
PBANKA_0712900	high mobility group protein B2
PBANKA_0714000	meiotic recombination protein DMC1
PBANKA_0714600	vacuolar protein sorting-associated protein 2%2C putative
PBANKA_0715400	conserved Apicomplexan protein%2C unknown function
PBANKA_0716200	calmodulin-like protein%2C putative
PBANKA_0718500	repressor of RNA polymerase III transcription MAF1%2C putative
PBANKA_0719100	conserved Plasmodium protein%2C unknown function
PBANKA_0719800	conserved Plasmodium protein%2C unknown function
PBANKA_0720900	conserved Plasmodium protein%2C unknown function
PBANKA_0801800	conserved Plasmodium protein%2C unknown function
PBANKA_0802500	conserved Plasmodium protein%2C unknown function
PBANKA_0806300	P-type ATPase%2C putative
PBANKA_0807200	conserved Plasmodium protein%2C unknown function
PBANKA_0810700	subpellicular microtubule protein 1%2C putative
PBANKA_0812200	conserved Plasmodium protein%2C unknown function
PBANKA_0812300	conserved Plasmodium protein%2C unknown function
PBANKA_0812600	conserved Plasmodium protein%2C unknown function
PBANKA_0812900	conserved Plasmodium protein%2C unknown function
PBANKA_0813300	conserved Plasmodium protein%2C unknown function
PBANKA_0815100	conserved Plasmodium protein%2C unknown function
PBANKA_0815400	conserved Plasmodium protein%2C unknown function
PBANKA_0815700	major facilitator superfamily-related transporter%2C putative
PBANKA_0815800	GINS complex subunit Psf3%2C putative
PBANKA_0815900	BSD-domain protein%2C putative
PBANKA_0816300	conserved Plasmodium protein%2C unknown function
PBANKA_0816800	glycolipid transfer protein%2C putative
PBANKA_0817100	thioredoxin 3%2C putative
PBANKA_0819000	glideosome-associated protein 50%2C putative
PBANKA_0820100	PPPDE peptidase%2C putative
PBANKA_0821200	conserved Plasmodium protein%2C unknown function
PBANKA_0821400	ADP-ribosylation factor%2C putative
PBANKA_0821600	conserved Plasmodium protein%2C unknown function
PBANKA_0823100	S-adenosylmethionine synthetase%2C putative
PBANKA_0823200	conserved Plasmodium protein%2C unknown function
PBANKA_0823300	para-aminobenzoic acid synthetase%2C putative
PBANKA_0825500	conserved Plasmodium protein%2C unknown function
PBANKA_0825700	telomeric repeat binding factor 1%2C putative
PBANKA_0827400	conserved Plasmodium protein%2C unknown function
PBANKA_0828100	fumarate hydratase%2C putative
PBANKA_0828400	RNA-binding protein%2C putative
PBANKA_0828500	serine/threonine protein phosphatase 4
PBANKA_0828800	cytochrome c oxidase subunit 6B%2C putative
PBANKA_0830300	conserved protein%2C unknown function
PBANKA_0830400	G2 protein
PBANKA_0830700	procollagen lysine 5-dioxygenase%2C putative
PBANKA_0831600	conserved Plasmodium protein%2C unknown function
PBANKA_0832000	selenoprotein%2C putative
PBANKA_0835000	conserved Plasmodium protein%2C unknown function
PBANKA_0835400	conserved Plasmodium protein%2C unknown function
PBANKA_0835500	conserved Plasmodium protein%2C unknown function
PBANKA_0836500	conserved rodent malaria protein%2C unknown function
PBANKA_0901700	conserved Plasmodium protein%2C unknown function
PBANKA_0901900	tubulin--tyrosine ligase%2C putative
PBANKA_0902300	conserved Plasmodium protein%2C unknown function
PBANKA_0902900	conserved Plasmodium protein%2C unknown function
PBANKA_0903800	serine/threonine protein kinase%2C putative
PBANKA_0904200	conserved Plasmodium protein%2C unknown function
PBANKA_0904300	apicoplast import protein Tic20%2C putative
PBANKA_0905900	transcription factor with AP2 domain(s)
PBANKA_0907100	inner membrane complex protein 1b
PBANKA_0907200	phd finger protein%2C putative
PBANKA_0907700	conserved Plasmodium protein%2C unknown function
PBANKA_0907800	conserved Apicomplexan protein%2C unknown function
PBANKA_0907900	conserved Plasmodium protein%2C unknown function
PBANKA_0909500	AAA family ATPase%2C putative
PBANKA_0912500	conserved Plasmodium protein%2C unknown function
PBANKA_0914100	conserved Plasmodium protein%2C unknown function
PBANKA_0914600	RNA (uracil-5-)methyltransferase%2C putative
PBANKA_0915400	conserved Plasmodium protein%2C unknown function
PBANKA_0916700	conserved Plasmodium protein%2C unknown function
PBANKA_0918500	conserved Plasmodium protein%2C unknown function
PBANKA_0918900	conserved Plasmodium protein%2C unknown function
PBANKA_0919400	conserved Plasmodium protein%2C unknown function
PBANKA_0921100	tRNA (guanine-N(7)-)-methyltransferase%2C putative
PBANKA_0923300	conserved Plasmodium protein%2C unknown function
PBANKA_0923600	GrpE protein homolog%2C mitochondrial%2C putative
PBANKA_0926500	petidase%2C M16 family%2C putative
PBANKA_0927300	palmitoyltransferase DHHC3
PBANKA_0927600	conserved Plasmodium protein%2C unknown function
PBANKA_0929300	actin-related protein 2/3 complex subunit 1%2C putative
PBANKA_0929700	haloacid dehalogenase-like hydrolase%2C putative
PBANKA_0931500	folate transporter 2%2C putative
PBANKA_0931600	guanine nucleotide-exchange factor SEC12%2C putative
PBANKA_0932000	rhoptry neck protein 4
PBANKA_0932100	palmitoyltransferase DHHC9
PBANKA_0932500	histone-lysine N-methyltransferase SET7%2C putative
PBANKA_0932600	conserved Plasmodium protein%2C unknown function
PBANKA_0936000	endonuclease/exonuclease/phosphatase family protein%2C putative
PBANKA_0937500	conserved Plasmodium protein%2C unknown function
PBANKA_0938000	conserved Plasmodium protein%2C unknown function
PBANKA_0938200	conserved Plasmodium protein%2C unknown function
PBANKA_0938500	succinyl-CoA synthetase alpha subunit%2C putative
PBANKA_0939000	mechanosensitive ion channel protein%2C putative
PBANKA_0940300	DEAD/DEAH box helicase%2C putative
PBANKA_0943400	CPW-WPC family protein
PBANKA_0943700	fam-b protein
PBANKA_1001100	ubiquitin specific protease%2C putative
PBANKA_1001400	pre-mRNA-splicing factor CLF1%2C putative
PBANKA_1001600	SET domain protein%2C putative
PBANKA_1002100	6-cysteine protein
PBANKA_1002500	conserved Plasmodium protein%2C unknown function
PBANKA_1004400	ribosomal protein L25%2C putative
PBANKA_1004500	conserved Plasmodium protein%2C unknown function
PBANKA_1005600	conserved Plasmodium protein%2C unknown function
PBANKA_1007900	conserved Plasmodium protein%2C unknown function
PBANKA_1008300	GTP-binding protein%2C putative
PBANKA_1008900	conserved Plasmodium protein%2C unknown function
PBANKA_1009000	GTPase Era%2C putative
PBANKA_1009200	conserved Plasmodium protein%2C unknown function
PBANKA_1009600	conserved Plasmodium protein%2C unknown function
PBANKA_1009800	cytochrome c oxidase assembly protein COX15%2C putative
PBANKA_1009900	conserved Plasmodium protein%2C unknown function
PBANKA_1011600	chromatin assembly factor 1 P55 subunit%2C putative
PBANKA_1012000	SF-assemblin%2C putative
PBANKA_1014500	plasmepsin IX%2C putative
PBANKA_1015000	mitochondrial ribosomal protein L15 precursor%2C putative
PBANKA_1015400	CPW-WPC family protein
PBANKA_1016000	conserved Plasmodium protein%2C unknown function
PBANKA_1016400	major facilitator superfamily domain-containing protein%2C putative
PBANKA_1017300	conserved Plasmodium protein%2C unknown function
PBANKA_1018100	ABC transporter G family member 2%2C putative
PBANKA_1019800	calcium-dependent protein kinase%2C putative
PBANKA_1020300	ankyrin%2C putative
PBANKA_1020800	conserved Plasmodium protein%2C unknown function
PBANKA_1021200	conserved Plasmodium protein%2C unknown function
PBANKA_1022300	mannose-1-phosphate guanyltransferase%2C putative
PBANKA_1023600	conserved Plasmodium protein%2C unknown function
PBANKA_1024800	conserved Plasmodium protein%2C unknown function
PBANKA_1025400	cysteine protease ATG4%2C putative
PBANKA_1025900	lysine--tRNA ligase%2C putative
PBANKA_1026000	conserved Plasmodium protein%2C unknown function
PBANKA_1026100	conserved Plasmodium protein%2C unknown function
PBANKA_1026300	conserved Plasmodium protein%2C unknown function
PBANKA_1027000	serine C-palmitoyltransferase%2C putative
PBANKA_1028200	atypical protein kinase%2C ABC-1 family%2C putative
PBANKA_1028700	26S proteasome regulatory subunit RPN13%2C putative
PBANKA_1031500	conserved Plasmodium protein%2C unknown function
PBANKA_1032400	alpha/beta hydrolase%2C putative
PBANKA_1033300	conserved Plasmodium protein%2C unknown function
PBANKA_1033600	tRNA-dihydrouridine synthase%2C putative
PBANKA_1034700	multifunctional methyltransferase subunit TRM112%2C putative
PBANKA_1035400	glideosome associated protein with multiple membrane spans 3%2C putative
PBANKA_1038400	selenoprotein%2C putative
PBANKA_1038800	conserved Plasmodium protein%2C unknown function
PBANKA_1040100	choline kinase
PBANKA_1100860	fam-c protein
PBANKA_1101200	Plasmodium exported protein%2C unknown function
PBANKA_1101400	rhoptry-associated protein 2/3
PBANKA_1102100	conserved Plasmodium protein%2C unknown function
PBANKA_1104100	conserved Plasmodium protein%2C unknown function
PBANKA_1106000	conserved Plasmodium protein%2C unknown function
PBANKA_1106500	rhomboid protease ROM4
PBANKA_1106800	subtilisin-like protease 3%2C putative
PBANKA_1107800	longevity-assurance (LAG1) protein%2C putative
PBANKA_1108500	conserved Plasmodium protein%2C unknown function
PBANKA_1109300	conserved Plasmodium protein%2C unknown function
PBANKA_1110200	conserved Plasmodium protein%2C unknown function
PBANKA_1110600	conserved Plasmodium protein%2C unknown function
PBANKA_1110700	stearoyl-CoA desaturase%2C putative
PBANKA_1112700	conserved Plasmodium protein%2C unknown function
PBANKA_1112800	conserved Plasmodium protein%2C unknown function
PBANKA_1113300	deoxyribodipyrimidine photo-lyase%2C putative
PBANKA_1113400	secreted ookinete protein%2C putative
PBANKA_1113500	ras-related protein Rab-1A%2C putative
PBANKA_1114200	ribose-5-phosphate isomerase%2C putative
PBANKA_1114600	pre-mRNA-splicing factor CWC2%2C putative
PBANKA_1115000	conserved Plasmodium protein%2C unknown function
PBANKA_1115300	glideosome-associated protein 40%2C putative
PBANKA_1120100	conserved Plasmodium protein%2C unknown function
PBANKA_1120200	pyridoxine biosynthesis protein PDX1%2C putative
PBANKA_1120400	inner membrane complex protein 1j%2C putative
PBANKA_1121000	conserved Plasmodium protein%2C unknown function
PBANKA_1123200	CPW-WPC family protein
PBANKA_1124000	sphingomyelin synthase 2%2C putative
PBANKA_1124900	oxidoreductase%2C putative
PBANKA_1125900	conserved Plasmodium protein%2C unknown function
PBANKA_1126800	HECT-domain (ubiquitin-transferase)%2C putative
PBANKA_1127500	glutamyl-tRNA(Gln) amidotransferase subunit B%2C putative
PBANKA_1128800	CPW-WPC family protein
PBANKA_1129000	secreted ookinete protein%2C putative
PBANKA_1130600	conserved Plasmodium protein%2C unknown function
PBANKA_1131400	metacaspase 1
PBANKA_1132300	conserved Plasmodium protein%2C unknown function
PBANKA_1133100	serine/threonine protein kinase%2C putative
PBANKA_1134900	zinc finger protein%2C putative
PBANKA_1135800	conserved Plasmodium protein%2C unknown function
PBANKA_1137700	cytochrome c oxidase subunit 2%2C putative
PBANKA_1138200	RuvB-like helicase 3%2C putative
PBANKA_1138400	calpain%2C putative
PBANKA_1138600	conserved Plasmodium protein%2C unknown function
PBANKA_1138900	conserved Plasmodium protein%2C unknown function
PBANKA_1139500	conserved Plasmodium protein%2C unknown function
PBANKA_1140900	mitochondrial ribosomal protein S17 precursor%2C putative
PBANKA_1141400	conserved Plasmodium protein%2C unknown function
PBANKA_1142000	conserved Plasmodium protein%2C unknown function
PBANKA_1142600	conserved Plasmodium protein%2C unknown function
PBANKA_1142700	phosphatidylserine synthase%2C putative
PBANKA_1143400	NADH-cytochrome b5 reductase%2C putative
PBANKA_1145000	conserved Plasmodium protein%2C unknown function
PBANKA_1145200	conserved Plasmodium protein%2C unknown function
PBANKA_1145300	conserved Plasmodium protein%2C unknown function
PBANKA_1201800	conserved Plasmodium protein%2C unknown function
PBANKA_1202600	E3 ubiquitin-protein ligase%2C putative
PBANKA_1202700	RNA-binding protein%2C putative
PBANKA_1202800	conserved Plasmodium protein%2C unknown function
PBANKA_1203700	regulator of nonsense transcripts 1%2C putative
PBANKA_1204300	CCR4-NOT transcription complex subunit 5%2C putative
PBANKA_1204500	conserved Plasmodium protein%2C unknown function
PBANKA_1205100	PPPDE peptidase%2C putative
PBANKA_1205200	conserved membrane protein%2C unknown function
PBANKA_1206000	conserved Plasmodium protein%2C unknown function
PBANKA_1207400	conserved Plasmodium protein%2C unknown function
PBANKA_1207500	conserved Plasmodium protein%2C unknown function
PBANKA_1207800	metalloprotease%2C putative
PBANKA_1208000	tubulin--tyrosine ligase%2C putative
PBANKA_1208200	kinesin-4%2C putative
PBANKA_1208300	conserved Plasmodium protein%2C unknown function
PBANKA_1210200	PRE-binding protein%2C putative
PBANKA_1210600	rhoptry associated adhesin%2C putative
PBANKA_1210700	cytochrome b-c1 complex subunit 7%2C putative
PBANKA_1211400	zinc finger protein%2C putative
PBANKA_1212000	conserved Plasmodium protein%2C unknown function
PBANKA_1212500	conserved Plasmodium protein%2C unknown function
PBANKA_1213300	conserved Plasmodium protein%2C unknown function
PBANKA_1214400	conserved Plasmodium protein%2C unknown function
PBANKA_1214700	conserved Plasmodium protein%2C unknown function
PBANKA_1216300	conserved Plasmodium protein%2C unknown function
PBANKA_1217200	conserved Plasmodium protein%2C unknown function
PBANKA_1217700	ATP-dependent RNA helicase DDX6
PBANKA_1218000	nicotinamidase%2C putative
PBANKA_1218300	CPW-WPC family protein
PBANKA_1219100	inner membrane complex protein 1d
PBANKA_1222100	regulator of chromosome condensation%2C putative
PBANKA_1224500	C-mannosyltransferase%2C putative
PBANKA_1224900	conserved Plasmodium protein%2C unknown function
PBANKA_1225300	conserved Plasmodium protein%2C unknown function
PBANKA_1225500	conserved Plasmodium protein%2C unknown function
PBANKA_1225600	alpha/beta hydrolase%2C putative
PBANKA_1225900	conserved Plasmodium protein%2C unknown function
PBANKA_1227500	conserved Plasmodium protein%2C unknown function
PBANKA_1228200	glutamate dehydrogenase%2C putative
PBANKA_1228500	sentrin-specific protease 2%2C putative
PBANKA_1229800	enoyl-acyl carrier reductase
PBANKA_1229900	conserved Plasmodium protein%2C unknown function
PBANKA_1231300	major facilitator superfamily domain-containing protein%2C putative
PBANKA_1231400	sporozoite surface antigen MB2%2C putative
PBANKA_1231500	ubiquitin carboxyl-terminal hydrolase 2%2C putative
PBANKA_1231600	transcription factor with AP2 domain(s)%2C putative
PBANKA_1232300	UTP--glucose-1-phosphate uridylyltransferase%2C putative
PBANKA_1232400	F-actin-capping protein subunit beta
PBANKA_1232600	apicortin%2C putative
PBANKA_1233600	secreted ookinete protein%2C putative
PBANKA_1236200	conserved Plasmodium protein%2C unknown function
PBANKA_1236800	conserved Plasmodium protein%2C unknown function
PBANKA_1237200	50S ribosomal protein L17%2C apicoplast%2C putative
PBANKA_1237800	multidrug resistance protein 1%2C putative
PBANKA_1239000	conserved Plasmodium membrane protein%2C unknown function
PBANKA_1240100	conserved Plasmodium protein%2C unknown function
PBANKA_1240700	NIMA related kinase 2
PBANKA_1241100	nucleolar Jumonji domain interacting protein%2C putative
PBANKA_1242400	conserved Plasmodium protein%2C unknown function
PBANKA_1243100	F-actin-capping protein subunit alpha
PBANKA_1243500	conserved Plasmodium protein%2C unknown function
PBANKA_1244900	conserved Plasmodium protein%2C unknown function
PBANKA_1245100	conserved Plasmodium protein%2C unknown function
PBANKA_1245150	dolichol-phosphate mannosyltransferase subunit 3%2C putative
PBANKA_1245200	CPW-WPC family protein
PBANKA_1245500	conserved Plasmodium protein%2C unknown function
PBANKA_1246161	fam-a protein
PBANKA_1246200	fam-b protein
PBANKA_1300700	LCCL domain-containing protein
PBANKA_1300900	cytochrome c oxidase assembly protein COX11%2C putative
PBANKA_1301300	trailer hitch homolog
PBANKA_1302800	thioredoxin peroxidase 1
PBANKA_1303500	conserved Plasmodium protein%2C unknown function
PBANKA_1303900	conserved Plasmodium protein%2C unknown function
PBANKA_1305200	serine/threonine protein kinase%2C putative
PBANKA_1306900	serine/threonine protein kinase%2C putative
PBANKA_1309800	conserved Plasmodium protein%2C unknown function
PBANKA_1310700	glutaminyl-peptide cyclotransferase%2C putative
PBANKA_1311400	conserved Plasmodium protein%2C unknown function
PBANKA_1311600	calponin homology domain-containing protein%2C putative
PBANKA_1312200	ubiquitin-protein ligase%2C putative
PBANKA_1312600	conserved Plasmodium protein%2C unknown function
PBANKA_1312900	conserved Plasmodium protein%2C unknown function
PBANKA_1313200	transcription factor with AP2 domain(s)%2C putative
PBANKA_1313300	conserved Plasmodium protein%2C unknown function
PBANKA_1314900	conserved Plasmodium protein%2C unknown function
PBANKA_1315300	LCCL domain-containing protein
PBANKA_1315900	aminomethyltransferase%2C putative
PBANKA_1316100	conserved Plasmodium protein%2C unknown function
PBANKA_1316800	dynactin subunit 4%2C putative
PBANKA_1316900	conserved Plasmodium protein%2C unknown function
PBANKA_1317200	pyridine nucleotide transhydrogenase%2C putative
PBANKA_1318500	conserved Plasmodium protein%2C unknown function
PBANKA_1318600	conserved Plasmodium protein%2C unknown function
PBANKA_1318800	protein tyrosine phosphatase
PBANKA_1319000	conserved Plasmodium protein%2C unknown function
PBANKA_1319100	hemolysin III%2C putative
PBANKA_1319500	LCCL domain-containing protein
PBANKA_1320800	conserved Plasmodium protein%2C unknown function
PBANKA_1323300	pyridoxal 5'-phosphate synthase%2C putative
PBANKA_1323800	kelch domain-containing protein%2C putative
PBANKA_1324700	conserved Plasmodium protein%2C unknown function
PBANKA_1324800	conserved Plasmodium protein%2C unknown function
PBANKA_1325100	conserved Plasmodium protein%2C unknown function
PBANKA_1325200	meiotic nuclear division protein 1%2C putative
PBANKA_1325400	conserved Plasmodium protein%2C unknown function
PBANKA_1325500	conserved Plasmodium protein%2C unknown function
PBANKA_1326600	conserved Plasmodium protein%2C unknown function
PBANKA_1328400	conserved Plasmodium protein%2C unknown function
PBANKA_1329100	plasmepsin VIII%2C putative
PBANKA_1329400	conserved Plasmodium protein%2C unknown function
PBANKA_1329500	protein phosphatase containing kelch-like domains
PBANKA_1329900	conserved Plasmodium protein%2C unknown function
PBANKA_1332800	biotin carboxylase subunit of acetyl CoA carboxylase%2C putative
PBANKA_1333700	phosphodiesterase delta
PBANKA_1334700	conserved protein%2C unknown function
PBANKA_1334800	conserved Plasmodium protein%2C unknown function
PBANKA_1334900	conserved Plasmodium protein%2C unknown function
PBANKA_1335000	conserved Plasmodium protein%2C unknown function
PBANKA_1336200	conserved Plasmodium protein%2C unknown function
PBANKA_1338100	conserved Plasmodium protein%2C unknown function
PBANKA_1338700	plasmepsin V%2C putative
PBANKA_1338900	glideosome associated protein with multiple membrane spans 1%2C putative
PBANKA_1340600	conserved Plasmodium protein%2C unknown function
PBANKA_1341100	conserved Plasmodium protein%2C unknown function
PBANKA_1342300	conserved Plasmodium protein%2C unknown function
PBANKA_1343700	conserved Plasmodium protein%2C unknown function
PBANKA_1346200	signal peptidase 21 kDa subunit%2C putative
PBANKA_1346300	CPW-WPC family protein
PBANKA_1346400	conserved Plasmodium protein%2C unknown function
PBANKA_1350400	conserved Plasmodium protein%2C unknown function
PBANKA_1352500	CPW-WPC family protein
PBANKA_1353800	conserved Plasmodium protein%2C unknown function
PBANKA_1353900	conserved Plasmodium protein%2C unknown function
PBANKA_1354200	mitochondrial pyruvate carrier protein 1%2C putative
PBANKA_1354900	inner membrane complex protein 1k%2C putative
PBANKA_1355200	aconitate hydratase%2C putative
PBANKA_1355600	sporozoite protein essential for cell traversal
PBANKA_1355700	myosin A
PBANKA_1355900	phosphoenolpyruvate carboxykinase%2C putative
PBANKA_1356100	conserved Plasmodium protein%2C unknown function
PBANKA_1357700	aspartate carbamoyltransferase%2C putative
PBANKA_1357900	conserved Plasmodium protein%2C unknown function
PBANKA_1358200	conserved Plasmodium protein%2C unknown function
PBANKA_1359000	protein transport protein SEC61 subunit alpha%2C putative
PBANKA_1359700	6-cysteine protein
PBANKA_1360000	DNA topoisomerase 3%2C putative
PBANKA_1360200	conserved Plasmodium protein%2C unknown function
PBANKA_1360400	conserved Plasmodium protein%2C unknown function
PBANKA_1360800	conserved Plasmodium protein%2C unknown function
PBANKA_1360900	GTPase%2C putative
PBANKA_1361200	conserved Plasmodium protein%2C unknown function
PBANKA_1361300	TBC domain protein%2C putative
PBANKA_1361800	conserved Plasmodium protein%2C unknown function
PBANKA_1362800	conserved Plasmodium protein%2C unknown function
PBANKA_1363500	N6-adenine-specific methylase%2C putative
PBANKA_1363600	conserved Plasmodium protein%2C unknown function
PBANKA_1364300	glycerol kinase%2C putative
PBANKA_1364700	conserved Plasmodium protein%2C unknown function
PBANKA_1400041	fam-b protein
PBANKA_1400900	conserved Plasmodium protein%2C unknown function
PBANKA_1402500	condensin complex subunit 2%2C putative
PBANKA_1403700	transcription factor with AP2 domain(s)%2C putative
PBANKA_1404300	conserved Plasmodium protein%2C unknown function
PBANKA_1406400	tripartite motif protein%2C putative
PBANKA_1407900	HORMA domain protein%2C putative
PBANKA_1410100	conserved Plasmodium protein%2C unknown function
PBANKA_1411200	conserved Plasmodium protein%2C unknown function
PBANKA_1411700	peptidyl-prolyl cis-trans isomerase%2C putative
PBANKA_1412000	conserved Plasmodium protein%2C unknown function
PBANKA_1413000	cop-coated vesicle membrane protein p24 precursor%2C putative
PBANKA_1414100	CDP-diacylglycerol--inositol 3-phosphatidyltransferase%2C putative
PBANKA_1414500	protein kinase%2C putative
PBANKA_1414800	conserved Plasmodium protein%2C unknown function
PBANKA_1414900	SAS6-like protein
PBANKA_1415200	conserved Plasmodium protein%2C unknown function
PBANKA_1415400	conserved Plasmodium protein%2C unknown function
PBANKA_1417200	conserved Plasmodium protein%2C unknown function
PBANKA_1418800	SNARE protein%2C putative
PBANKA_1418900	ras-related protein Rab-11A
PBANKA_1419100	dihydrolipoyllysine-residue succinyltransferase component of 2-oxoglutarate dehydrogenase complex%2C putative
PBANKA_1419300	conserved Plasmodium protein%2C unknown function
PBANKA_1420800	conserved Plasmodium protein%2C unknown function
PBANKA_1421500	conserved Plasmodium protein%2C unknown function
PBANKA_1421600	calcium/calmodulin-dependent protein kinase%2C putative
PBANKA_1421700	secreted ookinete protein%2C putative
PBANKA_1422000	conserved Plasmodium protein%2C unknown function
PBANKA_1422900	conserved Plasmodium protein%2C unknown function
PBANKA_1423700	GDP-mannose 4%2C6-dehydratase%2C putative
PBANKA_1424500	conserved Plasmodium protein%2C unknown function
PBANKA_1427100	aquaporin%2C putative
PBANKA_1429200	conserved Plasmodium protein%2C unknown function
PBANKA_1429300	integral membrane protein GPR180%2C putative
PBANKA_1430300	conserved Plasmodium protein%2C unknown function
PBANKA_1430700	conserved Plasmodium protein%2C unknown function
PBANKA_1430800	thioredoxin peroxidase 2%2C putative
PBANKA_1434400	secreted ookinete protein%2C putative
PBANKA_1434600	formin 2%2C putative
PBANKA_1434800	aminophospholipid-transporting P-ATPase%2C putative
PBANKA_1434900	raf kinase inhibitor%2C putative
PBANKA_1436300	conserved Plasmodium protein%2C unknown function
PBANKA_1436500	conserved Plasmodium protein%2C unknown function
PBANKA_1436600	inner membrane complex protein 1h
PBANKA_1437200	conserved Plasmodium protein%2C unknown function
PBANKA_1437600	glideosome-associated protein 45%2C putative
PBANKA_1437700	conserved Plasmodium protein%2C unknown function
PBANKA_1439100	BRO1 domain-containing protein%2C putative
PBANKA_1439300	conserved Plasmodium protein%2C unknown function
PBANKA_1441000	haloacid dehalogenase-like hydrolase%2C putative
PBANKA_1441900	ATP-dependent RNA helicase%2C putative
PBANKA_1442600	RNA pseudouridylate synthase%2C putative
PBANKA_1444800	thioredoxin-like associated protein 1%2C putative
PBANKA_1445000	subpellicular microtubule protein 2%2C putative
PBANKA_1445700	conserved Plasmodium protein%2C unknown function
PBANKA_1446200	mitosis protein dim1%2C putative
PBANKA_1447000	cytochrome b5%2C putative
PBANKA_1449300	CPW-WPC family protein
PBANKA_1449800	inorganic pyrophosphatase%2C putative
PBANKA_1451100	conserved Plasmodium protein%2C unknown function
PBANKA_1451500	conserved Plasmodium protein%2C unknown function
PBANKA_1452700	conserved Plasmodium protein%2C unknown function
PBANKA_1453100	sphingomyelin phosphodiesterase%2C putative
PBANKA_1453300	acyl-CoA synthetase%2C putative
PBANKA_1453900	conserved Plasmodium protein%2C unknown function
PBANKA_1454400	3-hydroxyisobutyryl-coenzyme A hydrolase%2C putative
PBANKA_1454800	RNA-binding protein%2C putative
PBANKA_1455000	mitochondrial carrier protein%2C putative
PBANKA_1457000	ubiquitin-conjugating enzyme E2%2C putative
PBANKA_1459500	myosin A tail domain interacting protein MTIP%2C putative
PBANKA_1460700	dipeptidyl aminopeptidase 2
PBANKA_1460900	conserved Plasmodium protein%2C unknown function
PBANKA_1461300	conserved Plasmodium protein%2C unknown function
PBANKA_1461700	conserved Plasmodium protein%2C unknown function
PBANKA_1462300	conserved Plasmodium protein%2C unknown function
PBANKA_1463000	osmiophilic body protein G377
PBANKA_1463300	conserved Plasmodium protein%2C unknown function
PBANKA_1465000	fam-c protein
PBANKA_1465051	Plasmodium exported protein%2C unknown function
PBANKA_1465200	PIR protein

### Sheet: 271 down in FG
PBANKA_0101200	elongation factor G%2C putative
PBANKA_0101300	geranylgeranyltransferase%2C putative
PBANKA_0103800	50S ribosomal protein L24%2C putative
PBANKA_0105200	polypyrimidine tract-binding protein%2C putative
PBANKA_0108600	pre-mRNA-splicing factor SLU7%2C putative
PBANKA_0109000	conserved Plasmodium protein%2C unknown function
PBANKA_0110000	60S ribosomal protein L39%2C putative
PBANKA_0112200	myosin-like protein%2C putative
PBANKA_0204100	N-terminal acetyltransferase%2C putative
PBANKA_0205400	proteasome subunit beta type-3%2C putative
PBANKA_0205500	conserved Plasmodium protein%2C unknown function
PBANKA_0206600	asparagine and aspartate rich protein 2%2C putative
PBANKA_0209900	nucleoside transporter 4%2C putative
PBANKA_0211100	vacuolar protein sorting-associated protein 53%2C putative
PBANKA_0211500	proteasome subunit alpha type-5%2C putative
PBANKA_0213400	60S ribosomal export protein NMD3%2C putative
PBANKA_0303200	DNA-directed RNA polymerase II 16 kDa subunit%2C putative
PBANKA_0303600	26S proteasome regulatory subunit RPN1%2C putative
PBANKA_0304300	adenylosuccinate lyase%2C putative
PBANKA_0306700	transporter%2C putative
PBANKA_0306800	ATP-dependent RNA helicase UAP56%2C putative
PBANKA_0308600	asparagine--tRNA ligase%2C putative
PBANKA_0310600	conserved protein%2C unknown function
PBANKA_0312800	conserved Plasmodium protein%2C unknown function
PBANKA_0314300	conserved Plasmodium protein%2C unknown function
PBANKA_0315100	ATP-dependent RNA helicase DDX47%2C putative
PBANKA_0315410	ribonuclease P
PBANKA_0315600	40S ribosomal protein S30%2C putative
PBANKA_0317061	fam-a protein
PBANKA_0403000	60S ribosomal protein L44%2C putative
PBANKA_0403500	elongation factor (EF-TS)%2C putative
PBANKA_0404500	conserved Plasmodium protein%2C unknown function
PBANKA_0413200	conserved Plasmodium protein%2C unknown function
PBANKA_0413600	zinc finger protein%2C putative
PBANKA_0415900	conserved Plasmodium protein%2C unknown function
PBANKA_0417900	conserved Plasmodium protein%2C unknown function
PBANKA_0501900	conserved Plasmodium protein%2C unknown function
PBANKA_0505500	conserved Plasmodium protein%2C unknown function
PBANKA_0508200	conserved Plasmodium protein%2C unknown function
PBANKA_0510900	40S ribosomal protein S2%2C putative
PBANKA_0511600	conserved Plasmodium protein%2C unknown function
PBANKA_0511900	60S ribosomal protein L3%2C putative
PBANKA_0512100	methyltransferase%2C putative
PBANKA_0513300	conserved Plasmodium protein%2C unknown function
PBANKA_0513800	RAP protein%2C putative
PBANKA_0519300	conserved Plasmodium protein%2C unknown function
PBANKA_0519900	conserved Plasmodium protein%2C unknown function
PBANKA_0521300	zinc finger protein%2C putative
PBANKA_0521400	serine/threonine protein kinase RIO2%2C putative
PBANKA_0522800	40S ribosomal protein S19%2C putative
PBANKA_0523200	serpentine receptor%2C putative
PBANKA_0603500	cytidine deaminase%2C putative
PBANKA_0603600	conserved Plasmodium protein%2C unknown function
PBANKA_0603900	HAD domain ookinete protein
PBANKA_0604000	conserved Plasmodium protein%2C unknown function
PBANKA_0604500	high mobility group protein B3%2C putative
PBANKA_0610800	eukaryotic initiation factor 2a%2C putative
PBANKA_0611100	succinyl-CoA ligase%2C putative
PBANKA_0613900	conserved Plasmodium protein%2C unknown function
PBANKA_0615100	queuine tRNA-ribosyltransferase%2C putative
PBANKA_0616800	actin-related protein%2C putative
PBANKA_0617100	60S ribosomal protein L11a%2C putative
PBANKA_0617200	40S ribosomal protein S10%2C putative
PBANKA_0617700	conserved Plasmodium protein%2C unknown function
PBANKA_0618300	Ham1-like protein%2C putative
PBANKA_0619300	conserved Plasmodium protein%2C unknown function
PBANKA_0620000	pre-mRNA-splicing factor CWC15%2C putative
PBANKA_0703200	apicoplast ribosomal protein L21 precursor%2C putative
PBANKA_0705700	conserved Plasmodium protein%2C unknown function
PBANKA_0706500	exonuclease%2C putative
PBANKA_0707300	histone acetyltransferase GCN5%2C putative
PBANKA_0709200	clp1-related protein%2C putative
PBANKA_0709300	ribosomal RNA small subunit methyltransferase NEP1%2C putative
PBANKA_0714700	phosphopantothenoylcysteine decarboxylase%2C putative
PBANKA_0715600	26S protease regulatory subunit 6B%2C putative
PBANKA_0717800	60S ribosomal protein L15%2C putative
PBANKA_0718200	conserved protein%2C unknown function
PBANKA_0801900	methyltransferase%2C putative
PBANKA_0803600	importin-7%2C putative
PBANKA_0804600	AAA family ATPase%2C putative
PBANKA_0805400	DNA-directed RNA polymerases I%2C II%2C and III subunit RPABC5%2C putative
PBANKA_0805700	heat shock protein 90%2C putative
PBANKA_0806100	conserved Plasmodium protein%2C unknown function
PBANKA_0807600	40S ribosomal protein S11%2C putative
PBANKA_0809300	peptide deformylase%2C putative
PBANKA_0813900	26S proteasome regulatory subunit RPN8%2C putative
PBANKA_0816400	6-phosphofructokinase%2C putative
PBANKA_0818600	pre-mRNA-splicing factor ATP-dependent RNA helicase PRP43%2C putative
PBANKA_0818700	XPA binding protein 1%2C putative
PBANKA_0820000	DNAJ-like molecular chaperone protein%2C putative
PBANKA_0820600	pyridoxal 5'-phosphate dependent enzyme class III%2C putative
PBANKA_0822300	NifU-like scaffold protein
PBANKA_0822400	conserved Plasmodium protein%2C unknown function
PBANKA_0823900	DNA-directed RNA polymerase II subunit RPB3%2C putative
PBANKA_0826000	ribosomal RNA-processing protein 8%2C putative
PBANKA_0833000	profilin
PBANKA_0833500	conserved Plasmodium protein%2C unknown function
PBANKA_0835800	U2 small nuclear ribonucleoprotein B''%2C putative
PBANKA_0835900	protein kish%2C putative
PBANKA_0906500	60S ribosomal protein L28%2C putative
PBANKA_0914400	heat shock protein 70%2C putative
PBANKA_0915100	LEM3/CDC50 family protein%2C putative
PBANKA_0915300	conserved Plasmodium protein%2C unknown function
PBANKA_0918000	60S acidic ribosomal protein P0%2C putative
PBANKA_0918800	rRNA (cytosine-C(5))-methyltransferase%2C putative
PBANKA_0921400	protein phosphatase%2C putative
PBANKA_0921900	conserved Plasmodium protein%2C unknown function
PBANKA_0923900	U6 snRNA-associated Sm-like protein LSm1%2C putative
PBANKA_0924400	splicing factor%2C putative
PBANKA_0924800	conserved Plasmodium protein%2C unknown function
PBANKA_0929500	histone acetyltransferase%2C putative
PBANKA_0929600	nucleolar protein 56%2C putative
PBANKA_0936900	actin-like protein%2C putative
PBANKA_0939200	pescadillo homolog%2C putative
PBANKA_0939400	prefoldin%2C putative
PBANKA_0942800	syntaxin%2C putative
PBANKA_1002700	ATP-dependent RNA helicase DDX51%2C putative
PBANKA_1006700	U4/U6 small nuclear ribonucleoprotein PRP31%2C putative
PBANKA_1006800	protein SOF1%2C putative
PBANKA_1007000	chaperone protein DnaJ%2C putative
PBANKA_1010000	mitochondrial acidic protein MAM33%2C putative
PBANKA_1010100	mitochondrial import inner membrane translocase subunit TIM17%2C putative
PBANKA_1012900	SNARE protein%2C putative
PBANKA_1013100	60S ribosomal protein L14%2C putative
PBANKA_1013500	large subunit GTPase 1%2C putative
PBANKA_1014000	NADP-specific glutamate dehydrogenase%2C putative
PBANKA_1015600	apicoplast ribosomal protein L15 precursor%2C putative
PBANKA_1018500	transcription factor 3b%2C putative
PBANKA_1018700	conserved Plasmodium protein%2C unknown function
PBANKA_1019400	60S ribosomal protein L7-3%2C putative
PBANKA_1019500	60S ribosomal protein L5%2C putative
PBANKA_1023400	glutathione reductase%2C putative
PBANKA_1024100	ATP-dependent rRNA helicase SPB4%2C putative
PBANKA_1024500	conserved Plasmodium protein%2C unknown function
PBANKA_1025200	H/ACA ribonucleoprotein complex subunit 4%2C putative
PBANKA_1026200	NADP-specific glutamate dehydrogenase%2C putative
PBANKA_1027500	DNA-directed RNA polymerases I and III subunit RPAC2%2C putative
PBANKA_1027900	small nuclear ribonucleoprotein-associated protein B%2C putative
PBANKA_1028400	60S ribosomal protein L10%2C putative
PBANKA_1028900	diphthamide biosynthesis protein 1%2C putative
PBANKA_1030700	conserved Plasmodium protein%2C unknown function
PBANKA_1032600	cytidine diphosphate-diacylglycerol synthase%2C putative
PBANKA_1035100	rRNA 2'-O-methyltransferase fibrillarin%2C putative
PBANKA_1036200	RNA-binding protein 8A%2C putative
PBANKA_1038000	cytochrome c%2C putative
PBANKA_1039400	ubiquitin-40S ribosomal protein S27a%2C putative
PBANKA_1104300	centrosomal protein CEP120%2C putative
PBANKA_1108400	single-stranded DNA-binding protein%2C putative
PBANKA_1111000	RNA pseudouridylate synthase%2C putative
PBANKA_1111800	glutathione synthetase
PBANKA_1115500	NLI interacting factor-like phosphatase
PBANKA_1116400	conserved Plasmodium protein%2C unknown function
PBANKA_1118800	conserved Plasmodium protein%2C unknown function
PBANKA_1120700	nascent polypeptide-associated complex subunit alpha%2C putative
PBANKA_1122200	EGF-like membrane protein%2C putative
PBANKA_1122700	tyrosine kinase-like protein%2C putative
PBANKA_1126600	ribonuclease P protein subunit p29%2C putative
PBANKA_1128300	amino acid transporter%2C putative
PBANKA_1128400	conserved Plasmodium protein%2C unknown function
PBANKA_1128500	SET domain protein%2C putative
PBANKA_1129300	ribosome biogenesis protein YTM1%2C putative
PBANKA_1129700	ATP-dependent RNA helicase HAS1%2C putative
PBANKA_1132500	mitochondrial import inner membrane translocase subunit TIM23%2C putative
PBANKA_1135300	conserved Plasmodium protein%2C unknown function
PBANKA_1140800	conserved Plasmodium protein%2C unknown function
PBANKA_1141800	conserved Plasmodium protein%2C unknown function
PBANKA_1142300	rhoptry protein RHOP148%2C putative
PBANKA_1144100	ABC transporter E family member 1%2C putative
PBANKA_1146600	fam-b protein
PBANKA_1201900	40S ribosomal protein S20e%2C putative
PBANKA_1205600	conserved Plasmodium protein%2C unknown function
PBANKA_1206100	eukaryotic translation initiation factor 3 subunit D%2C putative
PBANKA_1206300	zinc finger protein%2C putative
PBANKA_1207000	nucleolar protein 5%2C putative
PBANKA_1207700	zinc finger protein%2C putative
PBANKA_1210100	DNA repair protein RAD23%2C putative
PBANKA_1211500	U3 small nucleolar RNA-associated protein 13%2C putative
PBANKA_1212800	MO15-related protein kinase
PBANKA_1216600	cyclic amine resistance locus protein%2C putative
PBANKA_1217400	conserved Plasmodium protein%2C unknown function
PBANKA_1217600	histone H2A variant%2C putative
PBANKA_1219000	heat shock protein 90%2C putative
PBANKA_1220300	lysophospholipase%2C putative
PBANKA_1221300	conserved Plasmodium protein%2C unknown function
PBANKA_1221700	conserved Plasmodium protein%2C unknown function
PBANKA_1223000	conserved Plasmodium protein%2C unknown function
PBANKA_1226200	methionine aminopeptidase 1c%2C putative
PBANKA_1226400	cactin homolog%2C putative
PBANKA_1226500	proteasome subunit beta type-4%2C putative
PBANKA_1227900	periodic tryptophan protein 2%2C putative
PBANKA_1230900	RAP protein%2C putative
PBANKA_1234200	40S ribosomal protein S24%2C putative
PBANKA_1235100	U6 snRNA-associated Sm-like protein LSm2%2C putative
PBANKA_1236100	ribosomal large subunit pseudouridylate synthase%2C putative
PBANKA_1238800	karyopherin beta%2C putative
PBANKA_1240300	WD repeat-containing protein%2C putative
PBANKA_1241500	conserved protein%2C unknown function
PBANKA_1242300	Hsc70-interacting protein
PBANKA_1243200	conserved Plasmodium protein%2C unknown function
PBANKA_1244000	cell cycle regulator protein%2C putative
PBANKA_1244600	phosphoenolpyruvate/phosphate translocator
PBANKA_1245000	XAP-5 DNA binding protein%2C putative
PBANKA_1304900	cytoplasmic tRNA 2-thiolation protein 2%2C putative
PBANKA_1309000	ATP-dependent RNA helicase MAK5%2C putative
PBANKA_1309500	conserved Plasmodium protein%2C unknown function
PBANKA_1311800	U3 small nucleolar RNA-associated protein 12%2C putative
PBANKA_1314800	elongation factor 2%2C putative
PBANKA_1315600	ribosome biogenesis protein TSR1%2C putative
PBANKA_1317400	co-chaperone p23%2C putative
PBANKA_1317700	RNA-binding protein%2C putative
PBANKA_1320000	conserved Plasmodium protein%2C unknown function
PBANKA_1323000	conserved Plasmodium protein%2C unknown function
PBANKA_1324400	60S ribosomal protein L27%2C putative
PBANKA_1327500	conserved Plasmodium protein%2C unknown function
PBANKA_1329300	40S ribosomal protein S3%2C putative
PBANKA_1330500	WD repeat-containing protein 79%2C putative
PBANKA_1333500	conserved Plasmodium protein%2C unknown function
PBANKA_1338300	60S ribosomal protein L6%2C putative
PBANKA_1338600	60S ribosomal protein L23%2C putative
PBANKA_1339100	protein BCP1%2C putative
PBANKA_1342800	nicotinate-nucleotide adenylyltransferase%2C putative
PBANKA_1345400	ER lumen protein retaining receptor 1%2C putative
PBANKA_1346500	protein tyrosine phosphatase-like protein
PBANKA_1347400	apurinic/apyrimidinic endonuclease Apn1%2C putative
PBANKA_1347600	eukaryotic translation initiation factor 6%2C putative
PBANKA_1347900	ubiquitin activating enzyme%2C putative
PBANKA_1348300	U3 small nucleolar RNA-associated protein 4%2C putative
PBANKA_1349500	conserved Plasmodium protein%2C unknown function
PBANKA_1349900	conserved Plasmodium protein%2C unknown function
PBANKA_1350900	protein kinase 6
PBANKA_1351500	calcium-dependent protein kinase 5
PBANKA_1351600	conserved Plasmodium protein%2C unknown function
PBANKA_1351900	60S ribosomal protein L6-2%2C putative
PBANKA_1357600	conserved Plasmodium protein%2C unknown function
PBANKA_1359400	conserved Plasmodium protein%2C unknown function
PBANKA_1361900	nucleoside diphosphate hydrolase%2C putative
PBANKA_1362900	lysine--tRNA ligase%2C putative
PBANKA_1364000	conserved Plasmodium protein%2C unknown function
PBANKA_1400800	early transcribed membrane protein
PBANKA_1401100	deoxyhypusine hydroxylase%2C putative
PBANKA_1401900	LisH domain-containing protein%2C putative
PBANKA_1404500	conserved Plasmodium protein%2C unknown function
PBANKA_1404700	conserved Plasmodium protein%2C unknown function
PBANKA_1405300	RED-like protein%2C putative
PBANKA_1406800	40S ribosomal protein S27%2C putative
PBANKA_1409100	ras-related protein Rab-5B%2C putative
PBANKA_1409300	conserved Plasmodium protein%2C unknown function
PBANKA_1412300	conserved Plasmodium protein%2C unknown function
PBANKA_1414000	conserved Plasmodium protein%2C unknown function
PBANKA_1415500	U4/U6.U5 tri-snRNP-associated protein 2%2C putative
PBANKA_1416700	glycerol-3-phosphate 1-O-acyltransferase
PBANKA_1420600	histone H2B variant%2C putative
PBANKA_1423500	60S ribosomal protein L13-2%2C putative
PBANKA_1423600	40S ribosomal protein S16%2C putative
PBANKA_1424300	conserved Plasmodium protein%2C unknown function
PBANKA_1427900	histone acetyltransferase subunit NuA4%2C putative
PBANKA_1430500	conserved Plasmodium protein%2C unknown function
PBANKA_1432800	multiple RNA-binding domain-containing protein 1%2C putative
PBANKA_1438700	citrate/oxoglutarate carrier protein%2C putative
PBANKA_1440300	conserved Plasmodium protein%2C unknown function
PBANKA_1441500	U3 small nucleolar RNA-interacting protein 2%2C putative
PBANKA_1442500	histone acetyltransferase%2C putative
PBANKA_1445600	serine/threonine protein kinase RIO1%2C putative
PBANKA_1448300	homocysteine S-methyltransferase%2C putative
PBANKA_1448700	bromodomain protein%2C putative
PBANKA_1452300	conserved protein%2C unknown function
PBANKA_1454300	vacuolar protein sorting-associated protein 16%2C putative
PBANKA_1458100	conserved Plasmodium protein%2C unknown function
PBANKA_1461900	conserved Plasmodium protein%2C unknown function
PBANKA_1463800	conserved Plasmodium protein%2C unknown function
PBANKA_1464500	ATP-dependent RNA helicase DRS1%2C putative
