## Supplementary Table 3 for "Epigenetic regulation underlying *Plasmodium berghei* gene expression during its developmental transition from host to vector"

### Sheet: UPinFGvsothers
ID	Name	Bgd count	Result count	Result gene list	Pct of bgd	Fold enrichment	Odds ratio	P-value	Benjamini	Bonferroni
GO:0019673	GDP-mannose metabolic process	3	3	PBANKA_0501700,PBANKA_1022300,PBANKA_1423700,	100	8.99	inf	0.00136586	0.0783964	0.911031
GO:0009225	nucleotide-sugar metabolic process	3	3	PBANKA_0501700,PBANKA_1022300,PBANKA_1423700,	100	8.99	inf	0.00136586	0.0783964	0.911031
GO:0044087	regulation of cellular component biogenesis	6	4	PBANKA_0929300,PBANKA_1232400,PBANKA_1243100,PBANKA_1434600,	66.7	5.99	16.17	0.00188057	0.0783964	1
GO:0032535	regulation of cellular component size	6	4	PBANKA_0929300,PBANKA_1232400,PBANKA_1243100,PBANKA_1434600,	66.7	5.99	16.17	0.00188057	0.0783964	1
GO:0008064	regulation of actin polymerization or depolymerization	6	4	PBANKA_0929300,PBANKA_1232400,PBANKA_1243100,PBANKA_1434600,	66.7	5.99	16.17	0.00188057	0.0783964	1
GO:0051493	regulation of cytoskeleton organization	6	4	PBANKA_0929300,PBANKA_1232400,PBANKA_1243100,PBANKA_1434600,	66.7	5.99	16.17	0.00188057	0.0783964	1
GO:0030036	actin cytoskeleton organization	6	4	PBANKA_0929300,PBANKA_1232400,PBANKA_1243100,PBANKA_1434600,	66.7	5.99	16.17	0.00188057	0.0783964	1
GO:0043254	regulation of protein complex assembly	6	4	PBANKA_0929300,PBANKA_1232400,PBANKA_1243100,PBANKA_1434600,	66.7	5.99	16.17	0.00188057	0.0783964	1
GO:0032271	regulation of protein polymerization	6	4	PBANKA_0929300,PBANKA_1232400,PBANKA_1243100,PBANKA_1434600,	66.7	5.99	16.17	0.00188057	0.0783964	1
GO:0110053	regulation of actin filament organization	6	4	PBANKA_0929300,PBANKA_1232400,PBANKA_1243100,PBANKA_1434600,	66.7	5.99	16.17	0.00188057	0.0783964	1
GO:0030832	regulation of actin filament length	6	4	PBANKA_0929300,PBANKA_1232400,PBANKA_1243100,PBANKA_1434600,	66.7	5.99	16.17	0.00188057	0.0783964	1
GO:0030833	regulation of actin filament polymerization	6	4	PBANKA_0929300,PBANKA_1232400,PBANKA_1243100,PBANKA_1434600,	66.7	5.99	16.17	0.00188057	0.0783964	1
GO:0032956	regulation of actin cytoskeleton organization	6	4	PBANKA_0929300,PBANKA_1232400,PBANKA_1243100,PBANKA_1434600,	66.7	5.99	16.17	0.00188057	0.0783964	1
GO:1902903	regulation of supramolecular fiber organization	6	4	PBANKA_0929300,PBANKA_1232400,PBANKA_1243100,PBANKA_1434600,	66.7	5.99	16.17	0.00188057	0.0783964	1
GO:0090066	regulation of anatomical structure size	6	4	PBANKA_0929300,PBANKA_1232400,PBANKA_1243100,PBANKA_1434600,	66.7	5.99	16.17	0.00188057	0.0783964	1
GO:0032970	regulation of actin filament-based process	6	4	PBANKA_0929300,PBANKA_1232400,PBANKA_1243100,PBANKA_1434600,	66.7	5.99	16.17	0.00188057	0.0783964	1
GO:0030029	actin filament-based process	7	4	PBANKA_0929300,PBANKA_1232400,PBANKA_1243100,PBANKA_1434600,	57.1	5.14	10.77	0.00400477	0.157128	1
GO:0018345	protein palmitoylation	11	5	PBANKA_0108300,PBANKA_0312600,PBANKA_0512000,PBANKA_0927300,PBANKA_0932100,	45.5	4.09	6.75	0.00432572	0.160292	1
GO:0006928	movement of cell or subcellular component	39	10	PBANKA_0214000,PBANKA_0605800,PBANKA_0609500,PBANKA_0622400,PBANKA_0830400,PBANKA_0927300,PBANKA_1208200,PBANKA_1313200,PBANKA_1329100,PBANKA_1436600,	25.6	2.3	2.81	0.00836036	0.200843	1
GO:0006869	lipid transport	5	3	PBANKA_0816800,PBANKA_1018100,PBANKA_1434800,	60	5.39	12.09	0.0114979	0.200843	1
GO:0033043	regulation of organelle organization	9	4	PBANKA_0929300,PBANKA_1232400,PBANKA_1243100,PBANKA_1434600,	44.4	3.99	6.46	0.0120225	0.200843	1
GO:0035825	homologous recombination	2	2	PBANKA_0605100,PBANKA_0714000,	100	8.99	inf	0.0123456	0.200843	1
GO:0051016	barbed-end actin filament capping	2	2	PBANKA_1232400,PBANKA_1243100,	100	8.99	inf	0.0123456	0.200843	1
GO:0051693	actin filament capping	2	2	PBANKA_1232400,PBANKA_1243100,	100	8.99	inf	0.0123456	0.200843	1
GO:0061982	meiosis I cell cycle process	2	2	PBANKA_0605100,PBANKA_0714000,	100	8.99	inf	0.0123456	0.200843	1
GO:0140013	meiotic nuclear division	2	2	PBANKA_0605100,PBANKA_0714000,	100	8.99	inf	0.0123456	0.200843	1
GO:1901879	regulation of protein depolymerization	2	2	PBANKA_1232400,PBANKA_1243100,	100	8.99	inf	0.0123456	0.200843	1
GO:1901880	negative regulation of protein depolymerization	2	2	PBANKA_1232400,PBANKA_1243100,	100	8.99	inf	0.0123456	0.200843	1
GO:0043242	negative regulation of protein complex disassembly	2	2	PBANKA_1232400,PBANKA_1243100,	100	8.99	inf	0.0123456	0.200843	1
GO:0051321	meiotic cell cycle	2	2	PBANKA_0605100,PBANKA_0714000,	100	8.99	inf	0.0123456	0.200843	1
GO:0000003	reproduction	2	2	PBANKA_0605100,PBANKA_0714000,	100	8.99	inf	0.0123456	0.200843	1
GO:1903046	meiotic cell cycle process	2	2	PBANKA_0605100,PBANKA_0714000,	100	8.99	inf	0.0123456	0.200843	1
GO:0006106	fumarate metabolic process	2	2	PBANKA_0828100,PBANKA_1228200,	100	8.99	inf	0.0123456	0.200843	1
GO:0007127	meiosis I	2	2	PBANKA_0605100,PBANKA_0714000,	100	8.99	inf	0.0123456	0.200843	1
GO:0007131	reciprocal meiotic recombination	2	2	PBANKA_0605100,PBANKA_0714000,	100	8.99	inf	0.0123456	0.200843	1
GO:0007155	cell adhesion	2	2	PBANKA_1300700,PBANKA_1319500,	100	8.99	inf	0.0123456	0.200843	1
GO:0009226	nucleotide-sugar biosynthetic process	2	2	PBANKA_0501700,PBANKA_1022300,	100	8.99	inf	0.0123456	0.200843	1
GO:0009298	GDP-mannose biosynthetic process	2	2	PBANKA_0501700,PBANKA_1022300,	100	8.99	inf	0.0123456	0.200843	1
GO:0030835	negative regulation of actin filament depolymerization	2	2	PBANKA_1232400,PBANKA_1243100,	100	8.99	inf	0.0123456	0.200843	1
GO:0030834	regulation of actin filament depolymerization	2	2	PBANKA_1232400,PBANKA_1243100,	100	8.99	inf	0.0123456	0.200843	1
GO:0022414	reproductive process	2	2	PBANKA_0605100,PBANKA_0714000,	100	8.99	inf	0.0123456	0.200843	1
GO:0048519	negative regulation of biological process	19	6	PBANKA_0718500,PBANKA_1203700,PBANKA_1225500,PBANKA_1232400,PBANKA_1243100,PBANKA_1301300,	31.6	2.84	3.74	0.0139446	0.221453	1
GO:0010876	lipid localization	6	3	PBANKA_0816800,PBANKA_1018100,PBANKA_1434800,	50	4.49	8.06	0.0211152	0.297163	1
GO:0051674	localization of cell	21	6	PBANKA_0605800,PBANKA_0830400,PBANKA_0927300,PBANKA_1313200,PBANKA_1329100,PBANKA_1436600,	28.6	2.57	3.24	0.0230428	0.297163	1
GO:0006497	protein lipidation	21	6	PBANKA_0108300,PBANKA_0312600,PBANKA_0512000,PBANKA_0927300,PBANKA_0932100,PBANKA_1245150,	28.6	2.57	3.24	0.0230428	0.297163	1
GO:0048870	cell motility	21	6	PBANKA_0605800,PBANKA_0830400,PBANKA_0927300,PBANKA_1313200,PBANKA_1329100,PBANKA_1436600,	28.6	2.57	3.24	0.0230428	0.297163	1
GO:0042157	lipoprotein metabolic process	21	6	PBANKA_0108300,PBANKA_0312600,PBANKA_0512000,PBANKA_0927300,PBANKA_0932100,PBANKA_1245150,	28.6	2.57	3.24	0.0230428	0.297163	1
GO:0042158	lipoprotein biosynthetic process	21	6	PBANKA_0108300,PBANKA_0312600,PBANKA_0512000,PBANKA_0927300,PBANKA_0932100,PBANKA_1245150,	28.6	2.57	3.24	0.0230428	0.297163	1
GO:0051128	regulation of cellular component organization	11	4	PBANKA_0929300,PBANKA_1232400,PBANKA_1243100,PBANKA_1434600,	36.4	3.27	4.61	0.0262989	0.297163	1
GO:0048523	negative regulation of cellular process	11	4	PBANKA_0718500,PBANKA_1225500,PBANKA_1232400,PBANKA_1243100,	36.4	3.27	4.61	0.0262989	0.297163	1
GO:0050789	regulation of biological process	183	29	PBANKA_0102900,PBANKA_0518500,PBANKA_0718500,PBANKA_0817100,PBANKA_0821400,PBANKA_0905900,PBANKA_0929300,PBANKA_1113500,PBANKA_1114600,PBANKA_1203700,PBANKA_1204300,PBANKA_1210200,PBANKA_1225500,PBANKA_1231600,PBANKA_1232400,PBANKA_1232600,PBANKA_1243100,PBANKA_1301300,PBANKA_1302800,PBANKA_1313200,PBANKA_1329500,PBANKA_1333700,PBANKA_1360900,PBANKA_1403700,PBANKA_1418900,PBANKA_1429300,PBANKA_14…	15.8	1.42	1.56	0.0279231	0.297163	1
GO:0043543	protein acylation	17	5	PBANKA_0108300,PBANKA_0312600,PBANKA_0512000,PBANKA_0927300,PBANKA_0932100,	29.4	2.64	3.37	0.0330734	0.297163	1
GO:0000280	nuclear division	7	3	PBANKA_0605100,PBANKA_0714000,PBANKA_1402500,	42.9	3.85	6.04	0.0339481	0.297163	1
GO:0031334	positive regulation of protein complex assembly	3	2	PBANKA_0929300,PBANKA_1434600,	66.7	5.99	16.07	0.0343052	0.297163	1
GO:0007015	actin filament organization	3	2	PBANKA_0929300,PBANKA_1434600,	66.7	5.99	16.07	0.0343052	0.297163	1
GO:1902904	negative regulation of supramolecular fiber organization	3	2	PBANKA_1232400,PBANKA_1243100,	66.7	5.99	16.07	0.0343052	0.297163	1
GO:0051495	positive regulation of cytoskeleton organization	3	2	PBANKA_0929300,PBANKA_1434600,	66.7	5.99	16.07	0.0343052	0.297163	1
GO:0051494	negative regulation of cytoskeleton organization	3	2	PBANKA_1232400,PBANKA_1243100,	66.7	5.99	16.07	0.0343052	0.297163	1
GO:0032272	negative regulation of protein polymerization	3	2	PBANKA_1232400,PBANKA_1243100,	66.7	5.99	16.07	0.0343052	0.297163	1
GO:0006207	'de novo' pyrimidine nucleobase biosynthetic process	3	2	PBANKA_0102100,PBANKA_1357700,	66.7	5.99	16.07	0.0343052	0.297163	1
GO:0032273	positive regulation of protein polymerization	3	2	PBANKA_0929300,PBANKA_1434600,	66.7	5.99	16.07	0.0343052	0.297163	1
GO:0031333	negative regulation of protein complex assembly	3	2	PBANKA_1232400,PBANKA_1243100,	66.7	5.99	16.07	0.0343052	0.297163	1
GO:0032502	developmental process	3	2	PBANKA_0712200,PBANKA_0812200,	66.7	5.99	16.07	0.0343052	0.297163	1
GO:0030837	negative regulation of actin filament polymerization	3	2	PBANKA_1232400,PBANKA_1243100,	66.7	5.99	16.07	0.0343052	0.297163	1
GO:0030154	cell differentiation	3	2	PBANKA_0712200,PBANKA_0812200,	66.7	5.99	16.07	0.0343052	0.297163	1
GO:1902905	positive regulation of supramolecular fiber organization	3	2	PBANKA_0929300,PBANKA_1434600,	66.7	5.99	16.07	0.0343052	0.297163	1
GO:0042816	vitamin B6 metabolic process	3	2	PBANKA_1114200,PBANKA_1120200,	66.7	5.99	16.07	0.0343052	0.297163	1
GO:0042819	vitamin B6 biosynthetic process	3	2	PBANKA_1114200,PBANKA_1120200,	66.7	5.99	16.07	0.0343052	0.297163	1
GO:0043244	regulation of protein complex disassembly	3	2	PBANKA_1232400,PBANKA_1243100,	66.7	5.99	16.07	0.0343052	0.297163	1
GO:0019319	hexose biosynthetic process	3	2	PBANKA_0501700,PBANKA_1355900,	66.7	5.99	16.07	0.0343052	0.297163	1
GO:0044089	positive regulation of cellular component biogenesis	3	2	PBANKA_0929300,PBANKA_1434600,	66.7	5.99	16.07	0.0343052	0.297163	1
GO:0045010	actin nucleation	3	2	PBANKA_0929300,PBANKA_1434600,	66.7	5.99	16.07	0.0343052	0.297163	1
GO:0031167	rRNA methylation	3	2	PBANKA_1034700,PBANKA_1363500,	66.7	5.99	16.07	0.0343052	0.297163	1
GO:0030838	positive regulation of actin filament polymerization	3	2	PBANKA_0929300,PBANKA_1434600,	66.7	5.99	16.07	0.0343052	0.297163	1
GO:0048856	anatomical structure development	3	2	PBANKA_0712200,PBANKA_0812200,	66.7	5.99	16.07	0.0343052	0.297163	1
GO:0048869	cellular developmental process	3	2	PBANKA_0712200,PBANKA_0812200,	66.7	5.99	16.07	0.0343052	0.297163	1
GO:0046364	monosaccharide biosynthetic process	3	2	PBANKA_0501700,PBANKA_1355900,	66.7	5.99	16.07	0.0343052	0.297163	1
GO:0007049	cell cycle	23	6	PBANKA_0207500,PBANKA_0605100,PBANKA_0714000,PBANKA_1225500,PBANKA_1402500,PBANKA_1446200,	26.1	2.34	2.85	0.0354544	0.303181	1
GO:0065007	biological regulation	220	33	PBANKA_0102900,PBANKA_0417400,PBANKA_0503800,PBANKA_0518500,PBANKA_0718500,PBANKA_0812200,PBANKA_0817100,PBANKA_0821400,PBANKA_0905900,PBANKA_0929300,PBANKA_1113500,PBANKA_1114600,PBANKA_1203700,PBANKA_1204300,PBANKA_1210200,PBANKA_1225500,PBANKA_1231600,PBANKA_1232400,PBANKA_1232600,PBANKA_1243100,PBANKA_1301300,PBANKA_1302800,PBANKA_1313200,PBANKA_1329500,PBANKA_1333700,PBANKA_1360900,PBANKA_13…	15	1.35	1.46	0.0404501	0.341521	1
GO:0022402	cell cycle process	13	4	PBANKA_0605100,PBANKA_0714000,PBANKA_1225500,PBANKA_1402500,	30.8	2.77	3.58	0.0476696	0.346322	1
GO:0040011	locomotion	31	7	PBANKA_0605800,PBANKA_0830400,PBANKA_0927300,PBANKA_1313200,PBANKA_1329100,PBANKA_1436600,PBANKA_1463000,	22.6	2.03	2.36	0.0493908	0.346322	1
GO:0048285	organelle fission	8	3	PBANKA_0605100,PBANKA_0714000,PBANKA_1402500,	37.5	3.37	4.83	0.0499293	0.346322	1
GO:0048522	positive regulation of cellular process	8	3	PBANKA_0929300,PBANKA_1114600,PBANKA_1434600,	37.5	3.37	4.83	0.0499293	0.346322	1
GO:0050794	regulation of cellular process	169	26	PBANKA_0102900,PBANKA_0518500,PBANKA_0718500,PBANKA_0817100,PBANKA_0821400,PBANKA_0905900,PBANKA_0929300,PBANKA_1113500,PBANKA_1114600,PBANKA_1204300,PBANKA_1210200,PBANKA_1225500,PBANKA_1231600,PBANKA_1232400,PBANKA_1232600,PBANKA_1243100,PBANKA_1302800,PBANKA_1313200,PBANKA_1329500,PBANKA_1333700,PBANKA_1360900,PBANKA_1403700,PBANKA_1418900,PBANKA_1429300,PBANKA_1430800,PBANKA_1434600,	15.4	1.38	1.49	0.0499812	0.346322	1

### Sheet: GoSlimUPinFGvsothers
ID	Name	Bgd count	Result count	Result gene list	Pct of bgd	Fold enrichment	Odds ratio	P-value	Benjamini	Bonferroni
GO:0040011	locomotion	31	7	PBANKA_0605800,PBANKA_0830400,PBANKA_0927300,PBANKA_1313200,PBANKA_1329100,PBANKA_1436600,PBANKA_1463000,	22.6	2.03	2.36	0.0493908	0.341251	1
GO:0007049	cell cycle	23	6	PBANKA_0207500,PBANKA_0605100,PBANKA_0714000,PBANKA_1225500,PBANKA_1402500,PBANKA_1446200,	26.1	2.34	2.85	0.0354544	0.289544	1
GO:0030154	cell differentiation	3	2	PBANKA_0712200,PBANKA_0812200,	66.7	5.99	16.07	0.0343052	0.289544	1
GO:0048856	anatomical structure development	3	2	PBANKA_0712200,PBANKA_0812200,	66.7	5.99	16.07	0.0343052	0.289544	1
GO:0048870	cell motility	21	6	PBANKA_0605800,PBANKA_0830400,PBANKA_0927300,PBANKA_1313200,PBANKA_1329100,PBANKA_1436600,	28.6	2.57	3.24	0.0230428	0.289544	1
GO:0000003	reproduction	2	2	PBANKA_0605100,PBANKA_0714000,	100	8.99	inf	0.0123456	0.289544	0.604937
GO:0007155	cell adhesion	2	2	PBANKA_1300700,PBANKA_1319500,	100	8.99	inf	0.0123456	0.289544	0.604937

### Sheet: DOWNinFGvsothers
ID	Name	Bgd count	Result count	Result gene list	Pct of bgd	Fold enrichment	Odds ratio	P-value	Benjamini	Bonferroni
GO:0042254	ribosome biogenesis	64	17	PBANKA_0206600,PBANKA_0918000,PBANKA_0918800,PBANKA_0929600,PBANKA_0939200,PBANKA_1013500,PBANKA_1019400,PBANKA_1024100,PBANKA_1035100,PBANKA_1126600,PBANKA_1129300,PBANKA_1211500,PBANKA_1309000,PBANKA_1315600,PBANKA_1347600,PBANKA_1432800,PBANKA_1464500,	26.6	3.74	5.08	1.04924e-06	0.000500488	0.000500488
GO:0022613	ribonucleoprotein complex biogenesis	82	19	PBANKA_0206600,PBANKA_0918000,PBANKA_0918800,PBANKA_0929600,PBANKA_0939200,PBANKA_1006700,PBANKA_1013500,PBANKA_1019400,PBANKA_1024100,PBANKA_1035100,PBANKA_1126600,PBANKA_1129300,PBANKA_1211500,PBANKA_1309000,PBANKA_1315600,PBANKA_1347600,PBANKA_1415500,PBANKA_1432800,PBANKA_1464500,	23.2	3.26	4.26	2.31288e-06	0.000551622	0.00110324
GO:0042273	ribosomal large subunit biogenesis	15	7	PBANKA_0918800,PBANKA_1013500,PBANKA_1024100,PBANKA_1129300,PBANKA_1309000,PBANKA_1347600,PBANKA_1464500,	46.7	6.58	11.84	3.22359e-05	0.00512551	0.0153765
GO:0043043	peptide biosynthetic process	214	31	PBANKA_0103800,PBANKA_0110000,PBANKA_0308600,PBANKA_0315600,PBANKA_0403000,PBANKA_0403500,PBANKA_0510900,PBANKA_0511900,PBANKA_0522800,PBANKA_0610800,PBANKA_0617100,PBANKA_0703200,PBANKA_0717800,PBANKA_0807600,PBANKA_0918000,PBANKA_1013100,PBANKA_1019500,PBANKA_1028400,PBANKA_1039400,PBANKA_1111800,PBANKA_1201900,PBANKA_1234200,PBANKA_1324400,PBANKA_1329300,PBANKA_1338300,PBANKA_1338600,PBANKA_13…	14.5	2.04	2.44	6.15913e-05	0.00734476	0.029379
GO:0043604	amide biosynthetic process	219	31	PBANKA_0103800,PBANKA_0110000,PBANKA_0308600,PBANKA_0315600,PBANKA_0403000,PBANKA_0403500,PBANKA_0510900,PBANKA_0511900,PBANKA_0522800,PBANKA_0610800,PBANKA_0617100,PBANKA_0703200,PBANKA_0717800,PBANKA_0807600,PBANKA_0918000,PBANKA_1013100,PBANKA_1019500,PBANKA_1028400,PBANKA_1039400,PBANKA_1111800,PBANKA_1201900,PBANKA_1234200,PBANKA_1324400,PBANKA_1329300,PBANKA_1338300,PBANKA_1338600,PBANKA_13…	14.2	1.99	2.37	9.69119e-05	0.00799163	0.046227
GO:0006518	peptide metabolic process	220	31	PBANKA_0103800,PBANKA_0110000,PBANKA_0308600,PBANKA_0315600,PBANKA_0403000,PBANKA_0403500,PBANKA_0510900,PBANKA_0511900,PBANKA_0522800,PBANKA_0610800,PBANKA_0617100,PBANKA_0703200,PBANKA_0717800,PBANKA_0807600,PBANKA_0918000,PBANKA_1013100,PBANKA_1019500,PBANKA_1028400,PBANKA_1039400,PBANKA_1111800,PBANKA_1201900,PBANKA_1234200,PBANKA_1324400,PBANKA_1329300,PBANKA_1338300,PBANKA_1338600,PBANKA_13…	14.1	1.99	2.36	0.000105863	0.00799163	0.0504965
GO:0006412	translation	211	30	PBANKA_0103800,PBANKA_0110000,PBANKA_0308600,PBANKA_0315600,PBANKA_0403000,PBANKA_0403500,PBANKA_0510900,PBANKA_0511900,PBANKA_0522800,PBANKA_0610800,PBANKA_0617100,PBANKA_0703200,PBANKA_0717800,PBANKA_0807600,PBANKA_0918000,PBANKA_1013100,PBANKA_1019500,PBANKA_1028400,PBANKA_1039400,PBANKA_1201900,PBANKA_1234200,PBANKA_1324400,PBANKA_1329300,PBANKA_1338300,PBANKA_1338600,PBANKA_1351900,PBANKA_13…	14.2	2	2.38	0.000117278	0.00799163	0.0559414
GO:0010467	gene expression	435	50	PBANKA_0103800,PBANKA_0110000,PBANKA_0303200,PBANKA_0308600,PBANKA_0315600,PBANKA_0403000,PBANKA_0403500,PBANKA_0510900,PBANKA_0511900,PBANKA_0522800,PBANKA_0610800,PBANKA_0615100,PBANKA_0617100,PBANKA_0620000,PBANKA_0703200,PBANKA_0709200,PBANKA_0717800,PBANKA_0805400,PBANKA_0807600,PBANKA_0823900,PBANKA_0918000,PBANKA_0918800,PBANKA_0923900,PBANKA_0924400,PBANKA_0929600,PBANKA_1006700,PBANKA_10…	11.5	1.62	1.93	0.000174962	0.0104321	0.0834568
GO:0043603	cellular amide metabolic process	228	31	PBANKA_0103800,PBANKA_0110000,PBANKA_0308600,PBANKA_0315600,PBANKA_0403000,PBANKA_0403500,PBANKA_0510900,PBANKA_0511900,PBANKA_0522800,PBANKA_0610800,PBANKA_0617100,PBANKA_0703200,PBANKA_0717800,PBANKA_0807600,PBANKA_0918000,PBANKA_1013100,PBANKA_1019500,PBANKA_1028400,PBANKA_1039400,PBANKA_1111800,PBANKA_1201900,PBANKA_1234200,PBANKA_1324400,PBANKA_1329300,PBANKA_1338300,PBANKA_1338600,PBANKA_13…	13.6	1.92	2.26	0.000208992	0.0110766	0.0996891
GO:0071840	cellular component organization or biogenesis	199	28	PBANKA_0206600,PBANKA_0707300,PBANKA_0715600,PBANKA_0822300,PBANKA_0833000,PBANKA_0918000,PBANKA_0918800,PBANKA_0929500,PBANKA_0929600,PBANKA_0939200,PBANKA_1006700,PBANKA_1013500,PBANKA_1019400,PBANKA_1024100,PBANKA_1035100,PBANKA_1126600,PBANKA_1129300,PBANKA_1129700,PBANKA_1132500,PBANKA_1211500,PBANKA_1309000,PBANKA_1315600,PBANKA_1347600,PBANKA_1415500,PBANKA_1427900,PBANKA_1432800,PBANKA_14…	14.1	1.98	2.33	0.000243859	0.0116321	0.116321
GO:0042255	ribosome assembly	10	5	PBANKA_1013500,PBANKA_1024100,PBANKA_1347600,PBANKA_1432800,PBANKA_1464500,	50	7.05	13.4	0.000321764	0.0139529	0.153482
GO:0044085	cellular component biogenesis	136	21	PBANKA_0206600,PBANKA_0715600,PBANKA_0822300,PBANKA_0918000,PBANKA_0918800,PBANKA_0929600,PBANKA_0939200,PBANKA_1006700,PBANKA_1013500,PBANKA_1019400,PBANKA_1024100,PBANKA_1035100,PBANKA_1126600,PBANKA_1129300,PBANKA_1211500,PBANKA_1309000,PBANKA_1315600,PBANKA_1347600,PBANKA_1415500,PBANKA_1432800,PBANKA_1464500,	15.4	2.18	2.55	0.000437998	0.0174104	0.208925
GO:0018394	peptidyl-lysine acetylation	4	3	PBANKA_0707300,PBANKA_0929500,PBANKA_1427900,	75	10.57	39.86	0.00133587	0.0398255	0.637208
GO:0018393	internal peptidyl-lysine acetylation	4	3	PBANKA_0707300,PBANKA_0929500,PBANKA_1427900,	75	10.57	39.86	0.00133587	0.0398255	0.637208
GO:0016573	histone acetylation	4	3	PBANKA_0707300,PBANKA_0929500,PBANKA_1427900,	75	10.57	39.86	0.00133587	0.0398255	0.637208
GO:0006475	internal protein amino acid acetylation	4	3	PBANKA_0707300,PBANKA_0929500,PBANKA_1427900,	75	10.57	39.86	0.00133587	0.0398255	0.637208
GO:0044271	cellular nitrogen compound biosynthetic process	349	39	PBANKA_0103800,PBANKA_0110000,PBANKA_0303200,PBANKA_0304300,PBANKA_0308600,PBANKA_0315600,PBANKA_0403000,PBANKA_0403500,PBANKA_0510900,PBANKA_0511900,PBANKA_0522800,PBANKA_0610800,PBANKA_0615100,PBANKA_0617100,PBANKA_0618300,PBANKA_0703200,PBANKA_0717800,PBANKA_0805400,PBANKA_0807600,PBANKA_0816400,PBANKA_0823900,PBANKA_0918000,PBANKA_1013100,PBANKA_1019500,PBANKA_1027500,PBANKA_1028400,PBANKA_10…	11.2	1.57	1.8	0.00186834	0.0524235	0.891199
GO:0044267	cellular protein metabolic process	457	48	PBANKA_0101300,PBANKA_0103800,PBANKA_0110000,PBANKA_0205400,PBANKA_0211500,PBANKA_0308600,PBANKA_0315600,PBANKA_0403000,PBANKA_0403500,PBANKA_0510900,PBANKA_0511900,PBANKA_0521400,PBANKA_0522800,PBANKA_0610800,PBANKA_0617100,PBANKA_0703200,PBANKA_0707300,PBANKA_0715600,PBANKA_0717800,PBANKA_0807600,PBANKA_0918000,PBANKA_0921400,PBANKA_0929500,PBANKA_1013100,PBANKA_1019500,PBANKA_1028400,PBANKA_10…	10.5	1.48	1.71	0.00202386	0.0536324	0.965383
GO:0022618	ribonucleoprotein complex assembly	28	7	PBANKA_1006700,PBANKA_1013500,PBANKA_1024100,PBANKA_1347600,PBANKA_1415500,PBANKA_1432800,PBANKA_1464500,	25	3.52	4.49	0.00267569	0.067174	1
GO:0006473	protein acetylation	5	3	PBANKA_0707300,PBANKA_0929500,PBANKA_1427900,	60	8.45	19.92	0.00316499	0.0754851	1
GO:1901566	organonitrogen compound biosynthetic process	314	35	PBANKA_0103800,PBANKA_0110000,PBANKA_0304300,PBANKA_0308600,PBANKA_0315600,PBANKA_0403000,PBANKA_0403500,PBANKA_0510900,PBANKA_0511900,PBANKA_0522800,PBANKA_0610800,PBANKA_0615100,PBANKA_0617100,PBANKA_0703200,PBANKA_0717800,PBANKA_0807600,PBANKA_0816400,PBANKA_0918000,PBANKA_1013100,PBANKA_1014000,PBANKA_1019500,PBANKA_1028400,PBANKA_1039400,PBANKA_1111800,PBANKA_1201900,PBANKA_1234200,PBANKA_13…	11.1	1.57	1.78	0.00345027	0.0783705	1
GO:0070925	organelle assembly	16	5	PBANKA_1013500,PBANKA_1024100,PBANKA_1347600,PBANKA_1432800,PBANKA_1464500,	31.3	4.4	6.08	0.00391948	0.0844876	1
GO:0071826	ribonucleoprotein complex subunit organization	30	7	PBANKA_1006700,PBANKA_1013500,PBANKA_1024100,PBANKA_1347600,PBANKA_1415500,PBANKA_1432800,PBANKA_1464500,	23.3	3.29	4.09	0.00407383	0.0844876	1
GO:0034641	cellular nitrogen compound metabolic process	650	62	PBANKA_0103800,PBANKA_0110000,PBANKA_0303200,PBANKA_0304300,PBANKA_0308600,PBANKA_0315600,PBANKA_0403000,PBANKA_0403500,PBANKA_0510900,PBANKA_0511900,PBANKA_0522800,PBANKA_0610800,PBANKA_0615100,PBANKA_0617100,PBANKA_0618300,PBANKA_0620000,PBANKA_0703200,PBANKA_0706500,PBANKA_0709200,PBANKA_0717800,PBANKA_0805400,PBANKA_0807600,PBANKA_0816400,PBANKA_0823900,PBANKA_0918000,PBANKA_0918800,PBANKA_09…	9.5	1.34	1.55	0.00454348	0.0903017	1
GO:0034645	cellular macromolecule biosynthetic process	332	35	PBANKA_0103800,PBANKA_0110000,PBANKA_0303200,PBANKA_0308600,PBANKA_0315600,PBANKA_0403000,PBANKA_0403500,PBANKA_0510900,PBANKA_0511900,PBANKA_0522800,PBANKA_0610800,PBANKA_0617100,PBANKA_0703200,PBANKA_0717800,PBANKA_0805400,PBANKA_0807600,PBANKA_0823900,PBANKA_0918000,PBANKA_1013100,PBANKA_1019500,PBANKA_1027500,PBANKA_1028400,PBANKA_1039400,PBANKA_1108400,PBANKA_1201900,PBANKA_1234200,PBANKA_13…	10.5	1.49	1.66	0.00856373	0.163396	1
GO:0000027	ribosomal large subunit assembly	7	3	PBANKA_1013500,PBANKA_1024100,PBANKA_1464500,	42.9	6.04	9.95	0.00995478	0.182136	1
GO:0009059	macromolecule biosynthetic process	336	35	PBANKA_0103800,PBANKA_0110000,PBANKA_0303200,PBANKA_0308600,PBANKA_0315600,PBANKA_0403000,PBANKA_0403500,PBANKA_0510900,PBANKA_0511900,PBANKA_0522800,PBANKA_0610800,PBANKA_0617100,PBANKA_0703200,PBANKA_0717800,PBANKA_0805400,PBANKA_0807600,PBANKA_0823900,PBANKA_0918000,PBANKA_1013100,PBANKA_1019500,PBANKA_1027500,PBANKA_1028400,PBANKA_1039400,PBANKA_1108400,PBANKA_1201900,PBANKA_1234200,PBANKA_13…	10.4	1.47	1.63	0.0103096	0.182136	1
GO:0006996	organelle organization	83	12	PBANKA_0707300,PBANKA_0833000,PBANKA_0929500,PBANKA_1013500,PBANKA_1024100,PBANKA_1129700,PBANKA_1132500,PBANKA_1347600,PBANKA_1427900,PBANKA_1432800,PBANKA_1454300,PBANKA_1464500,	14.5	2.04	2.29	0.0127738	0.217611	1
GO:0044260	cellular macromolecule metabolic process	617	57	PBANKA_0101300,PBANKA_0103800,PBANKA_0110000,PBANKA_0205400,PBANKA_0211500,PBANKA_0303200,PBANKA_0308600,PBANKA_0315600,PBANKA_0403000,PBANKA_0403500,PBANKA_0510900,PBANKA_0511900,PBANKA_0521400,PBANKA_0522800,PBANKA_0610800,PBANKA_0617100,PBANKA_0703200,PBANKA_0707300,PBANKA_0715600,PBANKA_0717800,PBANKA_0805400,PBANKA_0807600,PBANKA_0823900,PBANKA_0918000,PBANKA_0921400,PBANKA_0923900,PBANKA_09…	9.2	1.3	1.47	0.0136765	0.224954	1
GO:0009987	cellular process	1226	102	PBANKA_0101300,PBANKA_0103800,PBANKA_0110000,PBANKA_0205400,PBANKA_0211500,PBANKA_0303200,PBANKA_0304300,PBANKA_0308600,PBANKA_0315600,PBANKA_0403000,PBANKA_0403500,PBANKA_0510900,PBANKA_0511900,PBANKA_0521400,PBANKA_0522800,PBANKA_0523200,PBANKA_0610800,PBANKA_0615100,PBANKA_0617100,PBANKA_0618300,PBANKA_0620000,PBANKA_0703200,PBANKA_0706500,PBANKA_0707300,PBANKA_0709200,PBANKA_0715600,PBANKA_07…	8.3	1.17	1.39	0.0161078	0.256115	1
GO:0043170	macromolecule metabolic process	837	73	PBANKA_0101300,PBANKA_0103800,PBANKA_0110000,PBANKA_0205400,PBANKA_0211500,PBANKA_0303200,PBANKA_0308600,PBANKA_0315600,PBANKA_0403000,PBANKA_0403500,PBANKA_0510900,PBANKA_0511900,PBANKA_0521400,PBANKA_0522800,PBANKA_0610800,PBANKA_0615100,PBANKA_0617100,PBANKA_0620000,PBANKA_0703200,PBANKA_0707300,PBANKA_0709200,PBANKA_0715600,PBANKA_0717800,PBANKA_0805400,PBANKA_0807600,PBANKA_0823900,PBANKA_09…	8.7	1.23	1.4	0.0188778	0.290475	1
GO:0019538	protein metabolic process	517	48	PBANKA_0101300,PBANKA_0103800,PBANKA_0110000,PBANKA_0205400,PBANKA_0211500,PBANKA_0308600,PBANKA_0315600,PBANKA_0403000,PBANKA_0403500,PBANKA_0510900,PBANKA_0511900,PBANKA_0521400,PBANKA_0522800,PBANKA_0610800,PBANKA_0617100,PBANKA_0703200,PBANKA_0707300,PBANKA_0715600,PBANKA_0717800,PBANKA_0807600,PBANKA_0918000,PBANKA_0921400,PBANKA_0929500,PBANKA_1013100,PBANKA_1019500,PBANKA_1028400,PBANKA_10…	9.3	1.31	1.45	0.0226176	0.337143	1
GO:0043484	regulation of RNA splicing	4	2	PBANKA_0105200,PBANKA_1317700,	50	7.05	13.21	0.0273336	0.384165	1
GO:0044237	cellular metabolic process	986	83	PBANKA_0101300,PBANKA_0103800,PBANKA_0110000,PBANKA_0205400,PBANKA_0211500,PBANKA_0303200,PBANKA_0304300,PBANKA_0308600,PBANKA_0315600,PBANKA_0403000,PBANKA_0403500,PBANKA_0510900,PBANKA_0511900,PBANKA_0521400,PBANKA_0522800,PBANKA_0610800,PBANKA_0615100,PBANKA_0617100,PBANKA_0618300,PBANKA_0620000,PBANKA_0703200,PBANKA_0706500,PBANKA_0707300,PBANKA_0709200,PBANKA_0715600,PBANKA_0717800,PBANKA_08…	8.4	1.19	1.35	0.0278322	0.384165	1
GO:0016569	covalent chromatin modification	10	3	PBANKA_0707300,PBANKA_0929500,PBANKA_1427900,	30	4.23	5.68	0.0291189	0.384165	1
GO:0016570	histone modification	10	3	PBANKA_0707300,PBANKA_0929500,PBANKA_1427900,	30	4.23	5.68	0.0291189	0.384165	1
GO:0009058	biosynthetic process	463	43	PBANKA_0103800,PBANKA_0110000,PBANKA_0303200,PBANKA_0304300,PBANKA_0308600,PBANKA_0315600,PBANKA_0403000,PBANKA_0403500,PBANKA_0510900,PBANKA_0511900,PBANKA_0522800,PBANKA_0610800,PBANKA_0615100,PBANKA_0617100,PBANKA_0618300,PBANKA_0703200,PBANKA_0717800,PBANKA_0805400,PBANKA_0807600,PBANKA_0816400,PBANKA_0823900,PBANKA_0918000,PBANKA_1013100,PBANKA_1014000,PBANKA_1019500,PBANKA_1027500,PBANKA_10…	9.3	1.31	1.43	0.0310005	0.384165	1
GO:0044249	cellular biosynthetic process	451	42	PBANKA_0103800,PBANKA_0110000,PBANKA_0303200,PBANKA_0304300,PBANKA_0308600,PBANKA_0315600,PBANKA_0403000,PBANKA_0403500,PBANKA_0510900,PBANKA_0511900,PBANKA_0522800,PBANKA_0610800,PBANKA_0615100,PBANKA_0617100,PBANKA_0618300,PBANKA_0703200,PBANKA_0717800,PBANKA_0805400,PBANKA_0807600,PBANKA_0816400,PBANKA_0823900,PBANKA_0918000,PBANKA_1013100,PBANKA_1014000,PBANKA_1019500,PBANKA_1027500,PBANKA_10…	9.3	1.31	1.44	0.0316895	0.384165	1
GO:0006807	nitrogen compound metabolic process	961	80	PBANKA_0101300,PBANKA_0103800,PBANKA_0110000,PBANKA_0205400,PBANKA_0211500,PBANKA_0303200,PBANKA_0304300,PBANKA_0308600,PBANKA_0315600,PBANKA_0403000,PBANKA_0403500,PBANKA_0510900,PBANKA_0511900,PBANKA_0521400,PBANKA_0522800,PBANKA_0610800,PBANKA_0615100,PBANKA_0617100,PBANKA_0618300,PBANKA_0620000,PBANKA_0703200,PBANKA_0706500,PBANKA_0707300,PBANKA_0709200,PBANKA_0715600,PBANKA_0717800,PBANKA_08…	8.3	1.17	1.32	0.041099	0.384165	1
GO:0032507	maintenance of protein location in cell	5	2	PBANKA_0833000,PBANKA_1345400,	40	5.64	8.81	0.043446	0.384165	1
GO:0045185	maintenance of protein location	5	2	PBANKA_0833000,PBANKA_1345400,	40	5.64	8.81	0.043446	0.384165	1
GO:0051651	maintenance of location in cell	5	2	PBANKA_0833000,PBANKA_1345400,	40	5.64	8.81	0.043446	0.384165	1
GO:0008033	tRNA processing	28	5	PBANKA_0615100,PBANKA_0709200,PBANKA_1035100,PBANKA_1126600,PBANKA_1304900,	17.9	2.52	2.89	0.0440619	0.384165	1
GO:0016043	cellular component organization	145	16	PBANKA_0707300,PBANKA_0715600,PBANKA_0822300,PBANKA_0833000,PBANKA_0929500,PBANKA_1006700,PBANKA_1013500,PBANKA_1024100,PBANKA_1129700,PBANKA_1132500,PBANKA_1347600,PBANKA_1415500,PBANKA_1427900,PBANKA_1432800,PBANKA_1454300,PBANKA_1464500,	11	1.55	1.68	0.0480939	0.384165	1
GO:1901576	organic substance biosynthetic process	452	41	PBANKA_0103800,PBANKA_0110000,PBANKA_0303200,PBANKA_0304300,PBANKA_0308600,PBANKA_0315600,PBANKA_0403000,PBANKA_0403500,PBANKA_0510900,PBANKA_0511900,PBANKA_0522800,PBANKA_0610800,PBANKA_0615100,PBANKA_0617100,PBANKA_0618300,PBANKA_0703200,PBANKA_0717800,PBANKA_0805400,PBANKA_0807600,PBANKA_0816400,PBANKA_0823900,PBANKA_0918000,PBANKA_1013100,PBANKA_1014000,PBANKA_1019500,PBANKA_1027500,PBANKA_10…	9.1	1.28	1.39	0.0491227	0.384165	1
GO:1901564	organonitrogen compound metabolic process	621	54	PBANKA_0101300,PBANKA_0103800,PBANKA_0110000,PBANKA_0205400,PBANKA_0211500,PBANKA_0304300,PBANKA_0308600,PBANKA_0315600,PBANKA_0403000,PBANKA_0403500,PBANKA_0510900,PBANKA_0511900,PBANKA_0521400,PBANKA_0522800,PBANKA_0610800,PBANKA_0615100,PBANKA_0617100,PBANKA_0703200,PBANKA_0707300,PBANKA_0715600,PBANKA_0717800,PBANKA_0807600,PBANKA_0816400,PBANKA_0918000,PBANKA_0921400,PBANKA_0929500,PBANKA_10…	8.7	1.23	1.34	0.0497303	0.384165	1

### Sheet: GoSlimDOWNinFGvsothers
ID	Name	Bgd count	Result count	Result gene list	Pct of bgd	Fold enrichment	Odds ratio	P-value	Benjamini	Bonferroni
GO:0009058	biosynthetic process	463	43	PBANKA_0103800,PBANKA_0110000,PBANKA_0303200,PBANKA_0304300,PBANKA_0308600,PBANKA_0315600,PBANKA_0403000,PBANKA_0403500,PBANKA_0510900,PBANKA_0511900,PBANKA_0522800,PBANKA_0610800,PBANKA_0615100,PBANKA_0617100,PBANKA_0618300,PBANKA_0703200,PBANKA_0717800,PBANKA_0805400,PBANKA_0807600,PBANKA_0816400,PBANKA_0823900,PBANKA_0918000,PBANKA_1013100,PBANKA_1014000,PBANKA_1019500,PBANKA_1027500,PBANKA_10…	9.3	1.31	1.43	0.0310005	0.223204	1
GO:0034641	cellular nitrogen compound metabolic process	650	62	PBANKA_0103800,PBANKA_0110000,PBANKA_0303200,PBANKA_0304300,PBANKA_0308600,PBANKA_0315600,PBANKA_0403000,PBANKA_0403500,PBANKA_0510900,PBANKA_0511900,PBANKA_0522800,PBANKA_0610800,PBANKA_0615100,PBANKA_0617100,PBANKA_0618300,PBANKA_0620000,PBANKA_0703200,PBANKA_0706500,PBANKA_0709200,PBANKA_0717800,PBANKA_0805400,PBANKA_0807600,PBANKA_0816400,PBANKA_0823900,PBANKA_0918000,PBANKA_0918800,PBANKA_09…	9.5	1.34	1.55	0.00454348	0.0408914	0.163565
GO:0022618	ribonucleoprotein complex assembly	28	7	PBANKA_1006700,PBANKA_1013500,PBANKA_1024100,PBANKA_1347600,PBANKA_1415500,PBANKA_1432800,PBANKA_1464500,	25	3.52	4.49	0.00267569	0.0321083	0.0963249
GO:0006412	translation	211	30	PBANKA_0103800,PBANKA_0110000,PBANKA_0308600,PBANKA_0315600,PBANKA_0403000,PBANKA_0403500,PBANKA_0510900,PBANKA_0511900,PBANKA_0522800,PBANKA_0610800,PBANKA_0617100,PBANKA_0703200,PBANKA_0717800,PBANKA_0807600,PBANKA_0918000,PBANKA_1013100,PBANKA_1019500,PBANKA_1028400,PBANKA_1039400,PBANKA_1201900,PBANKA_1234200,PBANKA_1324400,PBANKA_1329300,PBANKA_1338300,PBANKA_1338600,PBANKA_1351900,PBANKA_13…	14.2	2	2.38	0.000117278	0.002111	0.00422199
GO:0042254	ribosome biogenesis	64	17	PBANKA_0206600,PBANKA_0918000,PBANKA_0918800,PBANKA_0929600,PBANKA_0939200,PBANKA_1013500,PBANKA_1019400,PBANKA_1024100,PBANKA_1035100,PBANKA_1126600,PBANKA_1129300,PBANKA_1211500,PBANKA_1309000,PBANKA_1315600,PBANKA_1347600,PBANKA_1432800,PBANKA_1464500,	26.6	3.74	5.08	1.04924e-06	3.77727e-05	3.77727e-05
